# Streamlining Spatial Transcriptomics for Human Kidney Tissue

**DOI:** 10.1101/2025.09.02.673834

**Authors:** Son Vo, Kieran Meadows, Han Do, Kevin Chapman, Graciela Andonegui, Daniel A. Muruve, Thang Pham, Justin Chun

## Abstract

Single-cell spatial technologies have emerged in recent years, enabling tissue architecture and organization characterization at unprecedented resolution. However, computational analysis of spatial transcriptomics data is often a bottleneck for scientific discoveries in the absence of a dedicated bioinformatician. Here, we describes a workflow to annotate cell types from a dataset generated using NanoString’s CosMx single-cell resolution spatial transcriptomic technology, enabling a comparison between healthy kidney biopsies and diseased tissue. We validated our pipeline’s accuracy with both gene expression analysis and pathological changes associated with biopsy-proven diabetic kidney disease (DKD). Through precise cell type annotation, we observed significant changes in the proportions of podocytes and immune cells in DKD, with DKD tissue showing regional enrichment of immune cells and differential gene expression. Notably, injured proximal tubules had the expected increased expression of *HAVCR1* and *VCAM1* and genes associated with diabetes, including *IL18*, *ITGA3* and *ITGB1*. The entire workflow, now fully integrated into the BioTuring SpatialX (Lens V2.0), is available as a platform designed for users with no formal bioinformatics training.
