## Supplemental Table 1 for "Streamlining Spatial Transcriptomics for Human Kidney Tissue"

### Sheet: S1 marker genes
Table S1: Cell type specific genes for kidney and immune cells.
Cell Type (kidney cells)	Marker genes		Cell Type (immune cells)	Marker genes
Podocytes	AIF1		MNP-a/classical monocyte derived	LYZ
	NPHS1			S100A8
	PTGDS			NRG4
	FGF1			CCR2
	MXRA8			CD36
	SPOCK2			CLEC4E
	APOD			FPR1
	ST6GALNAC3			VCAN
	RAMP1			CD14
				AIF1
Proximal Tubular Cell	DDC			MS4A6A
	GPX3			CLEC7A
	HAVCR1			CD163
	LRP2
	SLC5A12		MNP-b nonclassical mono derived	LYN
	SLC5A2			HCK
	DPP4			SCF1R
				ITGAM
Distal Tubular Cell	SLC12A3			CFD
	SLC8A1			AIF1
	PROX1			CD86
	SCN2A			TNFSF13B
				CD86
Connecting Tubule	CALB1			ADGRE2
	SLC8A1			CSF1R
	KRT19			CLEC12A
	GDF15
	GATA3		MNP-c/dendritic cell	HLA-DPB1
	IER3			CSF2RA
Loop of Henle	SLC12A1
	S100A2		B Cell	CD79A
	NOS1			IGHM
	TNFRSF12A			IGHG2
				FCRLA
Endothelial cell	PECAM1			VPREB3
	KDR			IGKC
	EMCN			MS4A1
	PVLAP
	KRT5		CD4 T Cells	CD3D
	CD34			CD3E
	PALMD			CD40LG
	ESAM			CD2
	LDB2			KLRB1
				CD4
Intercalated Cell	SLC26A7
	ADGRF5		CD8 T Cells	CD8A
	SLC26A4			CD8B
	SLC4A9			GZMK
				CD3E
Principal Cell	AQP2			CD3G
	AQP3			CTSW
	GATA3			CLEC2D
	KRT19			GZMA
	GDF15
			Neutrophils	S100P
Fibroblast	DCN			MPO
	LUM			CTSG
	COL14A1			ADGRF4
	COL1A2			FCFB3A
				FCGR3B
Myofibroblast	MYH11
	ACTA2		NK Cell	CTSW
				KLRB1
				IL2RB
				GZMA
				CTSW
			Mast Cell	CPA3
				HPGDS
				TPSAB1
				TPSAB2
				KIT
