## Supplemental Table 2 for "Streamlining Spatial Transcriptomics for Human Kidney Tissue"

### Sheet: S2 Wilcox Rank Sum test
Table S2: Traditional Wilcox Rank Sum test of glomerular or surrounding regions for control and diabetic kidney disease.
Ctrl_1 and DKD_1-3: Glomerulus vs others								Ctrl_2 and DKD_2-3: Glomerulus vs others
Normalized Expression Values				Raw Expression Values				Normalized Expression Values				Raw Expression Values
Gene Names	p_value	Log2(FoldChange)		Gene Names	p_value	Log2(FoldChange)		Gene Names	p_value	Log2(FoldChange)		Gene Names	p_value	Log2(FoldChange)
FGF1	0	3.86814		FGF1	0	3.69241		PLA2R1	0	3.99285		IGFBP5	0	2.16173
SPOCK2	5.81995e-193	3.2296		SPOCK2	9.476e-190	3.03891		VEGFA	0	3.51681		NPHS1	0	3.5239
NPHS1	6.31646e-172	3.33899		NPHS1	1.38422e-170	3.1483		SPOCK2	0	3.27119		PTGDS	0	2.40044
PLA2R1	1.23207e-160	3.30453		PLA2R1	1.7712e-159	3.14981		PTGDS	0	2.36666		PLA2R1	0	3.9709
EMCN	1.3203e-160	2.71814		EMCN	5.12832e-159	2.57696		FGF1	0	3.40931		FGF1	0	3.31612
IL1RL1	2.93332e-133	3.0789		IL1RL1	2.14312e-131	2.78265		NPHS1	0	3.58316		EMCN	0	3.29995
PTGDS	7.80901e-106	2.38103		PTGDS	9.06838e-103	2.24366		EMCN	0	3.42399		SPOCK2	0	3.23097
IGFBP5	2.17205e-104	1.61934		IGFBP5	2.19467e-100	1.62032		IGFBP5	0	2.28853		VEGFA	0	3.40866
VEGFA	1.43614e-90	2.5019		VEGFA	2.84997e-87	2.34453		DUSP1	0	2.00104		DUSP1	1.62887e-303	1.89858
TGFBR2	2.96629e-79	1.9181		TGFBR2	4.20245e-78	1.86565		TGFBR2	5.84704e-245	2.24593		TGFBR2	6.91359e-237	2.1171
ITGB8	1.17421e-78	1.93902		ITGA3	4.09732e-75	2.03976		ITGAV	9.49837e-212	2.31283		ITGAV	3.87703e-206	2.22814
ITGA3	2.13466e-76	2.1771		ITGB8	4.28516e-75	1.7129		MYL9	9.24895e-201	1.97919		MYL9	8.02613e-198	1.90549
KDR	2.09952e-70	2.12323		KDR	5.84764e-70	1.96515		IL1RL1	1.12685e-163	2.87469		IL1RL1	2.04603e-162	2.6089
S100A6	9.26976e-70	1.49323		S100A6	3.67456e-63	1.22968		HSPA1A	4.01235e-149	1.24787		FLT1	1.33967e-129	1.52169
ANXA2	7.45073e-64	1.94099		ANXA2	2.8925e-62	1.78103		FLT1	6.26961e-139	1.71625		KDR	1.74993e-129	2.06075
ITGAV	1.11059e-57	1.95348		ITGAV	9.77847e-56	1.81478		KDR	1.10602e-131	2.2282		HSPA1A	1.42979e-128	1.05583
HLA-E	1.5087e-53	1.36255		HLA-E	4.75333e-52	1.30373		ST6GALNAC3	7.37682e-120	2.26646		ST6GALNAC3	3.94921e-119	2.28958
MYL9	5.08557e-49	1.51295		MYL9	1.65967e-48	1.50443		DST	6.57449e-119	2.02824		DST	3.94824e-117	1.88609
SPP1	3.18053e-46	-2.48238		SPP1	5.53896e-48	-2.87329		SPP1	2.73502e-108	-2.45338		SPP1	8.28228e-114	-2.78345
IFITM3	4.4333e-45	0.991292		GPX3	5.66497e-44	-2.23543		APOD	9.83308e-104	1.98636		APOD	1.43354e-101	1.81537
GPX3	1.9048e-43	-2.07062		TPM2	1.67534e-40	1.2845		ITGB8	2.0791e-97	1.53023		ITGA3	3.09661e-93	1.56063
TPM2	5.51932e-42	1.3321		IFITM3	4.40054e-40	0.885595		ITGA3	2.17011e-95	1.71327		ITGB8	1.50457e-91	1.224
HLA-B	4.86726e-41	0.939383		CHI3L1	9.21639e-40	1.97694		S100A6	5.17567e-91	1.05993		DUSP5	1.67041e-89	-1.73654
CHI3L1	1.88821e-40	2.23738		MTRNR2L1	2.28423e-39	-1.48782		RGS2	1.38096e-89	1.76709		RGS2	2.93177e-86	1.59805
VIM	2.06849e-39	1.10331		VIM	7.784e-39	1.13538		HSPA1B	1.20956e-85	1.02395		CD24	4.19442e-84	-2.86871
B2M	4.06308e-38	0.94248		HLA-B	3.11346e-37	0.869624		HLA-E	5.41724e-84	1.24447		S100A6	8.60732e-84	0.83834
HLA-C	5.37671e-38	0.959157		ST6GALNAC3	2.09146e-36	1.77086		CD24	2.90301e-83	-2.68642		HLA-E	3.06667e-79	1.13212
ST6GALNAC3	3.88285e-37	1.99822		B2M	1.60433e-35	0.807553		DUSP5	1.98796e-82	-1.6057		IL6ST	2.09478e-75	1.24375
MTRNR2L1	1.18357e-34	-1.18669		CD24	1.08335e-34	-2.20298		IL6ST	2.50434e-79	1.36059		HSPA1B	5.54577e-70	0.840988
CD24	4.05239e-34	-2.08424		HLA-C	1.65762e-33	0.833812		HLA-C	7.23758e-78	0.785713		IFITM3	4.2653e-69	0.71327
EFNB1	4.56334e-30	1.32227		EFNB1	3.03313e-28	1.11628		IFITM3	3.08361e-77	0.833034		DCN	3.73082e-67	1.21914
ENG	1.03314e-28	1.12759		ENG	1.76312e-27	1.00469		DCN	4.38197e-66	1.13384		HLA-C	2.00692e-65	0.694578
CD81	7.41795e-27	0.900601		CD81	2.19304e-24	0.834103		ETS1	3.69031e-65	1.41586		ETS1	1.47658e-63	1.3241
HLA-A	9.95708e-26	0.776325		SLC12A1	1.36006e-23	-3.37086		BST2	4.72542e-64	1.3343		BST2	1.05032e-62	1.29558
IL6ST	6.07699e-24	1.2937		IL6ST	1.02184e-22	1.06822		ANXA2	9.13276e-63	1.46135		ANXA2	1.39699e-61	1.29224
SLC12A1	1.78316e-23	-3.22796		HLA-A	7.94671e-22	0.634029		VIM	2.42922e-62	0.77882		VIM	2.5058e-61	0.70218
DUSP1	1.01192e-22	1.01895		DUSP1	9.19782e-22	0.9128		FOS	3.70709e-60	0.81393		NPR1	2.77783e-57	1.87275
BST2	6.75962e-22	1.05803		BST2	1.31449e-21	1.0213		B2M	3.03588e-58	0.642846		FOS	1.07094e-55	0.703951
SERPINA1	7.06233e-19	-1.84358		SERPINA1	3.37988e-19	-2.18117		NPR1	1.13792e-57	1.97688		FYN	5.71941e-53	1.32863
CALM2	7.36673e-19	1.12796		CLU	6.09435e-19	-1.83106		FYN	1.84402e-53	1.3591		B2M	1.88514e-52	0.572958
CLU	1.40524e-18	-1.67891		CD34	9.4973e-18	0.966718		CD81	5.43308e-52	0.92782		GPX3	7.99017e-48	-1.62686
CD34	3.80422e-18	1.12716		CALM2	1.10906e-17	0.950222		PIEZO2	7.10702e-51	0.824261		PECAM1	1.1425e-47	1.11659
COL9A2	8.04229e-18	0.438375		NPR1	2.26621e-17	1.34403		PECAM1	1.11163e-49	1.32042		CD81	2.74687e-47	0.774756
FLT1	1.48821e-17	0.890498		AQP2	7.95113e-17	-3.90125		CD34	6.65603e-47	1.50927		CD34	7.22084e-46	1.32254
NPR1	1.5118e-17	1.52125		FLT1	2.08565e-16	0.76006		TSC22D1	6.81419e-47	1.43795		TSC22D1	9.62088e-45	1.19116
AQP2	8.98212e-17	-3.68789		EPCAM	2.80853e-16	-1.89425		ITGB1	1.63387e-46	1.15535		ITGB1	2.3233e-44	1.01753
AQP1	5.63661e-16	0.77412		AQP1	5.04523e-15	0.678058		APP	5.23105e-46	1.05003		APP	3.25225e-42	0.882609
EPCAM	6.79416e-16	-1.50998		ITGB1	7.03504e-15	0.779714		MALAT1	4.31173e-45	0.384262		IGKC	1.54675e-40	-3.996
ITGB1	8.37891e-16	0.981141		ITGB5	5.04277e-13	0.871583		HLA-B	6.85634e-43	0.572801		NPR3	3.29546e-40	1.17389
ITGB5	1.45998e-13	1.05683		GAS6	2.06764e-12	0.736768		NPR3	2.11978e-42	1.40975		CHI3L1	5.76823e-40	1.40106
GAS6	4.80837e-13	0.961913		THBS2	2.97925e-12	-0.459085		GPX3	1.34424e-41	-1.25984		PIEZO2	3.15082e-39	0.612627
MEG3	1.34339e-12	1.05423		MEG3	3.58705e-12	0.911786		CHI3L1	1.61911e-40	1.51581		APOL1	2.10342e-38	1.38337
MALAT1	4.6593e-12	0.422676		SLC5A12	2.3639e-11	-1.67891		NEAT1	6.33597e-40	0.575694		HLA-B	4.32818e-36	0.497438
FYN	4.2674e-11	1.0938		KRT8	6.66148e-11	-0.934056		IGKC	1.23412e-39	-4.03682		CLU	4.84416e-36	-2.48181
SLC5A12	4.53779e-11	-1.261		RGS5	6.80043e-11	-2.17304		APOL1	1.27077e-38	1.46423		LUM	1.36538e-35	-3.29503
RGS5	6.93071e-11	-2.19129		SLC12A3	9.2328e-11	-1.38287		EFNB1	3.86028e-37	1.19312		EFNB1	1.37074e-35	1.05281
BGN	1.07078e-10	0.690799		BGN	1.20416e-10	0.672357		KLF2	3.01021e-36	1.04272		EFNB2	3.78425e-35	1.16705
JUN	1.77633e-10	0.694142		FYN	1.25361e-10	0.881221		THBS1	4.98769e-36	0.876111		MXRA8	1.39676e-34	1.23101
KLF2	1.87762e-10	0.763807		SPARCL1	2.80431e-10	-1.46216		EFNB2	5.28594e-36	1.28133		IGHG1	4.1352e-33	-4.53771
KRT8	2.10623e-10	-0.791446		KLF2	1.02482e-09	0.631045		CLU	1.10557e-35	-2.2878		THBS1	6.41539e-33	0.763502
FOS	2.1302e-10	0.696202		PECAM1	1.2768e-09	0.710349		LUM	1.19797e-35	-3.4014		TM4SF1	9.3364e-33	0.983974
PECAM1	2.88076e-10	0.94305		EGF	1.6708e-09	-1.87369		MXRA8	4.08757e-35	1.30196		KLF2	1.13749e-32	0.92834
SPARCL1	3.26548e-10	-1.49736		FOS	1.7651e-09	0.448036		TM4SF1	1.77604e-33	1.06982		SLC12A1	5.22801e-31	-3.94526
SLC12A3	4.81607e-10	-0.974034		GSN	3.22268e-09	0.552399		IGHG1	8.31849e-33	-4.54571		CALB1	3.07475e-29	-2.31522
GSN	7.28016e-10	0.691717		JUN	3.64979e-09	0.535855		SLC12A1	5.45071e-31	-3.79938		BMP7	1.9672e-28	1.55878
EGF	2.2987e-09	-1.59754		ADGRF5	5.0107e-09	0.711597		CALM2	1.51809e-30	0.86854		ENG	2.0418e-28	0.734746
ADGRF5	2.94816e-09	0.898237		CALB1	7.19507e-09	-2.6346		JUN	3.23277e-30	0.729988		CALM2	4.53533e-28	0.703252
RAMP3	7.06645e-09	0.809895		COL9A2	7.5943e-09	0.167194		TYK2	4.00983e-30	0.0325187		JUN	4.63869e-27	0.621444
PLVAP	1.04263e-08	-1.40032		PLVAP	1.07034e-08	-1.37333		ENG	4.55856e-30	0.82243		EPCAM	5.99024e-27	-1.87589
CEACAM1	1.197e-08	1.01507		RAMP3	2.10205e-08	0.644075		CALB1	8.32376e-29	-2.14313		ST6GAL1	1.8525e-26	0.913012
CALB1	1.23909e-08	-2.2945		CEACAM1	2.43749e-08	0.776281		BMP7	1.21731e-28	1.79367		CXCL12	2.69031e-26	-2.04033
RAC1	1.82173e-08	0.750855		CXCL14	2.97995e-08	-1.02186		ST6GAL1	2.1303e-27	1.12826		COL1A1	3.35896e-26	-2.06192
DCN	2.72498e-08	0.709839		DCN	3.48085e-08	0.628704		RAC1	1.31631e-26	0.819485		TPM2	2.71856e-25	0.806809
BMP7	6.80614e-08	1.22613		BMP7	6.90317e-08	1.18721		COL1A1	2.1166e-26	-2.21115		RAC1	1.37622e-24	0.679911
GLUL	8.81368e-08	0.731586		RAC1	8.21711e-08	0.591934		EPCAM	2.29286e-26	-1.6734		EGF	2.44433e-24	-2.74204
ITGA1	9.64848e-08	0.675147		KRT19	1.2076e-07	-0.859908		TPM2	4.4732e-26	0.873403		CXCL14	9.1418e-24	-1.5378
CXCL14	1.11784e-07	-0.638888		SAT1	1.24012e-07	-1.07521		CXCL12	4.54533e-26	-1.91121		SLC8A1	2.03422e-23	-2.32909
JUNB	1.27108e-07	0.799958		SOD2	1.48943e-07	-0.709745		HLA-A	8.81526e-25	0.413199		NEAT1	1.31199e-22	0.376439
THBS2	2.08199e-07	-0.254754		COL1A1	2.37138e-07	-0.890801		AQP1	1.10623e-24	1.2006		AQP1	3.23532e-22	0.879082
SAT1	2.61354e-07	-0.740502		ITGA1	2.50089e-07	0.543763		EGF	4.29105e-24	-2.4147		PIGR	4.21472e-22	-1.73532
COL1A1	2.75431e-07	-0.875208		GLUL	2.5396e-07	0.615463		SLC8A1	3.14225e-23	-2.02503		FGFR1	6.16673e-22	0.981011
KRT19	4.17761e-07	-0.613476		GPX1	2.69708e-07	-0.666288		FGFR1	1.38796e-22	1.09218		AQP2	3.87909e-21	-3.00847
DST	4.90996e-07	0.895757		JUNB	3.88906e-07	0.640737		CXCL14	1.69005e-22	-1.16877		STAT1	4.94264e-21	0.94818
SLC8A1	5.4947e-07	-1.80987		SLC8A1	4.50563e-07	-2.04579		RARRES2	3.74548e-22	0.713786		TAGLN	1.09196e-20	-1.45965
SLC26A7	6.62053e-07	-1.94006		SLC26A7	5.57558e-07	-2.12933		STAT1	1.9597e-21	0.999929		MALAT1	1.84987e-20	0.223856
SOD2	7.3814e-07	-0.455667		MZT2A	5.93374e-07	-0.221406		PIGR	5.18893e-21	-1.42119		NPPC	5.13907e-20	-0.598535
GPX1	7.60977e-07	-0.505958		RPL21	6.03932e-07	-0.44345		AQP2	5.57053e-21	-2.74619		SLC5A12	9.96239e-20	-1.53718
COL1A2	1.05665e-06	-1.09328		COL18A1	6.79745e-07	-0.716474		TAGLN	8.54754e-21	-1.56678		HLA-A	6.36296e-19	0.296768
COL18A1	1.49877e-06	-0.567115		DST	7.08555e-07	0.736055		CD9	2.5821e-20	0.908846		CD9	7.89251e-19	0.707918
APP	1.79299e-06	0.679743		COL1A2	1.03004e-06	-1.05555		HSP90B1	5.48262e-20	0.691025		CTNNB1	1.15757e-18	0.666497
EFNB2	2.03423e-06	0.741183		AZU1	1.15311e-06	-0.300721		CTNNB1	7.5595e-20	0.81437		IGHA1	4.57922e-18	-4.35354
CTNNB1	2.84414e-06	0.689208		RPL34	1.35126e-06	-0.500155		SLC5A12	3.55862e-19	-1.25789		BMPR2	6.49356e-18	0.895838
LUM	3.18485e-06	-0.853796		COL6A2	2.69418e-06	-0.900633		GSN	4.26065e-18	0.838138		HSP90B1	8.92952e-18	0.555058
COL6A2	3.22563e-06	-0.854944		MALAT1	2.91849e-06	0.161425		BMPR2	4.26369e-18	0.924637		FN1	1.07593e-17	-2.515
ANXA1	4.22279e-06	0.710364		LUM	2.94107e-06	-0.958809		IGHA1	5.32105e-18	-4.31495		RARRES2	1.19484e-17	0.52242
NPR3	4.4528e-06	0.834874		EFNB2	3.11109e-06	0.623183		WIF1	7.53599e-18	0.410611		GSN	2.40063e-17	0.724993
ETS1	4.74103e-06	0.720811		VWF	4.23067e-06	-1.08058		FN1	8.86293e-18	-2.72937		ESAM	2.42376e-16	0.8089
APOL1	4.77849e-06	0.65999		CTNNB1	4.94352e-06	0.548863		CRYAB	1.13356e-17	0.726464		ITGB5	4.91758e-16	0.805565
CD47	4.83183e-06	0.905719		APOL1	5.31049e-06	0.724404		ESAM	5.93862e-17	1.03344		CLDN10	1.30745e-15	-2.06438
TLR4	4.93415e-06	0.94648		AZGP1	5.97535e-06	-0.6648		ITGB5	1.93648e-16	0.919784		CRYAB	2.3391e-15	0.441736
VWF	4.98022e-06	-0.89775		CD47	6.22408e-06	0.762115		HSP90AA1	1.64284e-15	0.486619		KRT19	3.82945e-15	-1.23349
PDGFRB	9.31447e-06	0.742635		TLR4	6.74228e-06	0.751062		CLDN10	1.79388e-15	-1.88696		SAT1	1.95876e-14	-1.07983
CD59	1.06787e-05	0.540639		ANXA1	7.58843e-06	0.558691		BMP2	1.18174e-14	1.16672		BMP2	2.16114e-14	1.01642
AZGP1	1.10718e-05	-0.429628		ETS1	7.71914e-06	0.604402		KRT19	2.28205e-14	-1.00878		IGHG2	2.96678e-14	-2.30597
MMP2	1.30868e-05	-0.731601		LGALS3	1.02959e-05	-0.95351		SAT1	3.20157e-14	-0.995362		GPX1	1.54415e-13	-0.961221
NEAT1	1.44016e-05	0.334687		MMP2	1.04349e-05	-0.896328		IGHG2	1.68269e-13	-2.37494		COL1A2	3.89767e-13	-1.71854
LGALS3	1.49129e-05	-0.80869		KRT16	1.28787e-05	-0.677092		ICAM2	2.48286e-13	1.00136		ICAM2	4.24129e-13	0.907989
BMPR2	1.89614e-05	0.741371		APP	1.48021e-05	0.421758		EZR	4.20273e-13	0.701242		COL4A5	2.15562e-12	0.986267
TIMP1	1.92447e-05	0.496681		PDGFRB	1.52626e-05	0.588367		COL1A2	4.45638e-13	-1.66214		COL3A1	2.34547e-12	-1.5094
RPL34	2.10779e-05	-0.291412		NPR3	1.89253e-05	0.595898		JUNB	6.88861e-13	0.640551		LYZ	3.0391e-12	-1.71705
FZD8	2.29765e-05	0.793318		IGFBP3	1.95508e-05	-1.01314		RAMP3	1.29581e-12	0.762606		SERPINA1	4.38577e-12	-1.2428
IGHA1	2.32875e-05	-2.95099		IGHA1	2.13099e-05	-2.97403		GPX1	1.4887e-12	-0.789579		RAMP3	5.99881e-12	0.617561
IGFBP3	2.38872e-05	-0.869538		LTB	2.39399e-05	-0.441483		NPPC	1.51028e-12	-0.443282		PLVAP	7.88726e-12	-1.33973
KRT16	2.90748e-05	-0.398886		CD59	2.39469e-05	0.402064		COL4A5	1.56232e-12	1.13721		JUNB	7.91377e-12	0.584804
PTGIS	3.02278e-05	0.707766		BMPR2	2.73341e-05	0.592997		IFI27	1.6692e-12	0.693403		EZR	9.6303e-12	0.43044
APOD	3.1324e-05	0.762169		TIMP1	3.76945e-05	0.434295		COL3A1	1.80132e-12	-1.57104		GLUL	1.28626e-11	0.647844
RPL21	3.74037e-05	-0.297667		APOD	4.52294e-05	0.688523		LYZ	2.84746e-12	-1.95505		IL1RAP	1.41701e-11	1.02022
FGFR1	6.07996e-05	0.805222		IL17RB	4.54059e-05	-0.791939		GLUL	3.91676e-12	0.697199		C11ORF96	1.46843e-11	-0.892907
IL17RB	6.88598e-05	-0.581493		PIGR	5.38653e-05	-0.730627		SERPINA1	8.94442e-12	-0.912652		PDGFD	1.83474e-11	1.19515
MYC	8.96927e-05	-0.614527		MYC	6.84614e-05	-0.801494		PLVAP	9.04782e-12	-1.3118		ADGRF5	1.8711e-11	0.65391
ESAM	9.10514e-05	0.683183		FZD8	7.30374e-05	0.575644		ADGRF5	9.0981e-12	0.794784		IFI27	2.51826e-11	0.487114
LTB	9.54836e-05	-0.260233		FGFR1	9.32435e-05	0.595853		IL1RAP	1.41842e-11	1.04716		CD47	2.62907e-11	0.82044
TPSB2	9.68599e-05	-1.37033		CLDN4	9.50639e-05	-0.464176		PDGFD	1.5888e-11	1.36688		LGALS3	4.04471e-11	-1.13561
PIEZO2	0.000112983	0.415258		TPSB2	0.000102933	-1.15841		CD47	1.73239e-11	0.935063		HSP90AA1	6.9327e-11	0.302484
TYK2	0.000147109	0.107194		PTGIS	0.000124541	0.469463		C11ORF96	3.46844e-11	-0.892702		IL32	1.02382e-10	-0.77649
HGF	0.00015775	-0.672087		HGF	0.00012674	-0.750271		LGALS3	5.48802e-11	-1.1177		BST1	1.4812e-10	0.927989
IL1RAP	0.000170309	1.00912		ESAM	0.000131228	0.564223		RAMP2	6.09676e-11	0.558492		RPL37	1.61961e-10	-0.646509
HSPA1A	0.0001931	0.443321		IL10	0.000149238	-0.462822		IL11	7.50052e-11	0.391128		RAMP2	2.9368e-10	0.479965
PIGR	0.000197088	-0.357806		ADGRG1	0.000150791	-0.965237		AZU1	1.01313e-10	0.0689004		ACVRL1	3.54796e-10	0.809422
IL10	0.000208184	-0.324513		LRP2	0.000184201	-0.968954		BST1	1.21804e-10	1.02303		UNC5D	5.00397e-10	1.16843
ADGRG1	0.00020911	-0.648364		TNFRSF18	0.000190882	-0.331589		PTGES3	1.68191e-10	0.635406		MMP2	7.05633e-10	-1.14829
STAT1	0.000211641	0.683146		IL1RAP	0.000192428	0.830356		ACVRL1	1.77063e-10	0.938501		YES1	9.53813e-10	0.697448
OAS1	0.000214077	0.896181		OAS1	0.000249837	0.688901		YES1	3.80748e-10	0.895758		HLA-DPB1	1.58633e-09	-1.21971
LRP2	0.000220811	-0.732158		CLDN10	0.000250839	-1.06057		UNC5D	4.53338e-10	1.21227		PTGES3	2.60886e-09	0.44515
CD9	0.000234107	0.448499		KRT7	0.000263342	-0.673288		CX3CL1	6.98496e-10	0.616874		WIF1	3.14945e-09	0.218036
CLDN4	0.000245108	-0.310145		UPK3A	0.000309449	0.54881		MMP2	9.41156e-10	-0.933225		WNT10B	3.30104e-09	-0.646199
CLDN10	0.000291086	-0.837087		STAT1	0.000322511	0.539535		CD164	1.29474e-09	0.644064		TEK	4.50763e-09	0.702456
UPK3A	0.000293145	0.644238		PPARA	0.000360917	-1.14802		IL32	1.3727e-09	-0.664624		LRP2	5.35125e-09	-0.938146
IFI27	0.000382349	0.440165		COL6A3	0.000445347	-0.915391		RPL37	1.71555e-09	-0.518513		COL6A3	5.50343e-09	-1.41277
PPARA	0.000393242	-1.08811		ITGA6	0.00045996	-0.747164		TEK	1.82227e-09	0.912215		COL18A1	6.04198e-09	-0.74844
COL6A3	0.00043296	-0.89062		IGHG1	0.000463963	-2.32575		HLA-DPB1	1.93423e-09	-1.19196		C1QB	6.36675e-09	-1.34281
IL4R	0.000453583	0.639195		CDH1	0.000483988	-0.87803		COL6A3	6.19498e-09	-1.36376		CD164	6.41112e-09	0.476139
RAMP2	0.000488046	0.420217		SLC4A9	0.000510026	-1.52544		C1QB	6.605e-09	-1.41845		HAVCR1	7.169e-09	-1.33599
TNFRSF18	0.000509821	-0.241398		COTL1	0.000560073	-0.537582		WNT10B	1.04426e-08	-0.384942		IL17RB	1.46508e-08	-0.844904
MXRA8	0.000515964	0.728628		IFI27	0.000616846	0.387898		HAVCR1	1.24129e-08	-0.973545		KRT8	1.58137e-08	-0.701045
IGHG1	0.000534365	-2.40111		C11ORF96	0.000643079	-0.497723		LRP2	1.46569e-08	-0.519261		CX3CL1	2.64739e-08	0.426406
ITGA6	0.000563392	-0.569486		HSPA1A	0.000643218	0.237031		COL18A1	2.09406e-08	-0.631645		ACTA2	3.34426e-08	-1.51681
CDH1	0.000611651	-0.710226		RAMP2	0.000716872	0.360861		PTK2	2.63855e-08	0.838968		GDF15	4.32841e-08	-0.946237
ACVRL1	0.000658524	0.857495		KITLG	0.000765008	-0.771035		ACTA2	3.21566e-08	-1.68327		QRFPR	4.97851e-08	-0.746456
SLC4A9	0.00068056	-1.20536		CXCL12	0.000783109	-0.819246		IL17RB	4.17886e-08	-0.606888		PTK2	5.01712e-08	0.640035
COTL1	0.000771146	-0.397273		MXRA8	0.000788925	0.596465		HSPB1	4.7084e-08	0.208607		JAK2	9.98378e-08	0.784724
YBX3	0.000776955	0.533757		CD9	0.000832115	0.216953		GDF15	6.56271e-08	-0.768293		SOD2	1.20194e-07	-0.486135
KRT7	0.000791401	-0.392137		IL12A	0.000894615	-0.766925		KRT8	7.15788e-08	-0.501798		CSF1R	1.29096e-07	-1.10148
KITLG	0.000897052	-0.597182		S100A2	0.000894945	-0.898198		JAK2	7.27045e-08	0.95534		RPS4Y1	1.36399e-07	-1.00837
CXCL12	0.000907845	-0.639495		COL6A1	0.000896396	-0.71725		QRFPR	8.3526e-08	-0.600756		KITLG	1.37395e-07	-1.02618
IL12A	0.00101345	-0.568257		ACVRL1	0.000911541	0.673393		CALD1	9.95538e-08	0.429339		COL6A1	1.40598e-07	-0.745967
LGALS1	0.00101877	0.361301		SAA1	0.000998281	-0.324283		CSF1R	1.46542e-07	-1.08978		TYK2	1.6151e-07	-0.1175
IFNG	0.00106984	-0.993504		IFNG	0.00101906	-1.37732		RPS4Y1	1.95205e-07	-0.778541		ADGRG1	1.66486e-07	-1.06522
C11ORF96	0.00114129	-0.381965		CCL15	0.00109316	-0.284263		SMAD2	2.1209e-07	0.618727		SMAD2	4.53315e-07	0.53686
S100A2	0.00114387	-0.597848		C1QC	0.00110976	-0.485513		ADGRG1	2.39027e-07	-0.795276		CALD1	4.92503e-07	0.307138
SNAI2	0.00141443	0.709991		IFNL3	0.00112461	-0.516627		KITLG	2.51255e-07	-0.689965		CD55	8.01588e-07	0.607756
COL6A1	0.00142045	-0.506582		BAG3	0.00114256	-0.666103		COL6A1	2.61946e-07	-0.568917		VTN	8.03261e-07	-0.408382
BAG3	0.00148743	-0.207725		IGFBP6	0.00117195	-0.476134		HSP90AB1	4.33819e-07	0.331653		HDAC5	1.12334e-06	0.629782
BMP1	0.00153541	0.592883		ATG12	0.00126324	-0.431362		SOD2	4.37929e-07	-0.388055		RPL34	1.27326e-06	-0.42765
IFNL3	0.00157609	-0.360571		SPINK1	0.00126374	-0.478552		CD55	5.66895e-07	0.704586		IL11	1.29871e-06	0.207826
IGFBP6	0.00171088	-0.361127		TAGLN	0.00133972	-0.711857		TUBB	6.68509e-07	0.362473		HLA-DRA	1.40447e-06	-0.826712
JAG1	0.00172398	-0.648998		GDF15	0.00141894	-0.741605		HDAC5	8.44855e-07	0.690918		MT1X	1.5415e-06	-0.885604
KIT	0.00182374	-0.842175		IL4R	0.00143189	0.400565		CDKN1A	1.74233e-06	0.53259		IGFBP3	2.29783e-06	-0.932235
GDF15	0.00183324	-0.553671		CYSTM1	0.00145365	-0.624885		CDH5	2.25353e-06	0.898286		HLA-DRB1	2.41561e-06	-0.822094
TAGLN	0.00184403	-0.684401		JAG1	0.00150298	-0.692349		HLA-DRA	2.33478e-06	-0.810385		SPARCL1	2.74499e-06	-0.916276
S100A4	0.00196122	0.529798		KIT	0.00162551	-0.953988		ZFP36	2.35978e-06	0.442043		CD53	3.78276e-06	-0.920576
PSAP	0.00197022	0.478814		BMP1	0.00163429	0.561658		SPARCL1	2.6157e-06	-0.97146		ZFP36	4.0872e-06	0.378452
C1QC	0.0019707	-0.363569		HCST	0.0017814	-0.568705		IGFBP3	3.07988e-06	-0.751892		COL14A1	4.32104e-06	-0.846667
CYSTM1	0.00205848	-0.431854		S100A4	0.00182369	0.50549		COL14A1	4.30771e-06	-0.834036		CDH5	4.52435e-06	0.647903
CCL8	0.00206141	0.615954		SNAI2	0.0018292	0.534017		HLA-DRB1	4.34581e-06	-0.768534		CDKN1A	4.65819e-06	0.420068
ANXA4	0.00226606	-0.643571		ANXA4	0.00191682	-0.81917		CD53	4.62898e-06	-0.825417		C1QA	4.92971e-06	-0.689205
IL17RE	0.00242874	-0.818734		KRT18	0.00225875	-0.443725		MT1X	5.07784e-06	-0.661803		COTL1	6.3768e-06	-0.634848
ADGRG5	0.00246669	-1.06977		IL17RE	0.00227878	-0.976036		VTN	6.40538e-06	-0.318404		PDGFRA	7.48301e-06	-0.929444
SMARCB1	0.0024771	0.598932		REG1A	0.00232876	-0.751664		C1QA	9.03963e-06	-0.67078		ITGB6	8.4484e-06	-1.20027
IFITM1	0.0024883	0.266108		PTGES2	0.00236032	-0.502454		H4C3	9.48402e-06	0.426735		CCL3L3	9.96279e-06	-0.513863
DPP4	0.00256162	-1.1805		FN1	0.00237506	-0.637811		PDGFRA	9.80439e-06	-0.724728		KRT7	1.26426e-05	-0.607484
ATG12	0.00263822	-0.243171		ADGRG5	0.00241799	-1.18461		COTL1	9.96848e-06	-0.412027		TLR4	1.3325e-05	0.596508
FN1	0.00265273	-0.558314		CD44	0.00248009	-0.506991		ITGB6	1.00343e-05	-1.02067		EGFR	1.55162e-05	-0.600006
HCST	0.00278805	-0.377632		DPP4	0.00252756	-1.17166		TLR4	1.04558e-05	0.68744		HLA-DRB5	1.56187e-05	-0.446471
TTR	0.00288657	0.629246		DUSP5	0.00256825	-0.258786		IGFBP7	1.1847e-05	0.0225833		BMP1	1.63291e-05	0.627275
REG1A	0.00288706	-0.289656		RPL37	0.00266495	-0.388092		TNFRSF12A	1.24391e-05	0.24091		COL6A2	1.71718e-05	-0.70458
ITM2A	0.0030885	0.613014		YBX3	0.00275348	0.372603		BMP1	1.35687e-05	0.720758		HLA-DQA1	2.22708e-05	-0.684085
CD44	0.00314887	-0.394082		CFD	0.00276421	-0.45875		MZT2A	1.4531e-05	0.0450601		S100A10	2.30345e-05	-0.590739
SPINK1	0.00340528	-0.206031		PIEZO2	0.00277825	0.211723		FZD4	1.71865e-05	0.628261		CD44	2.4427e-05	-0.754111
NFKBIA	0.00341284	0.459046		COL15A1	0.00294312	-0.85637		EGFR	1.95204e-05	-0.513707		ERBB2	2.48644e-05	-0.467344
COL15A1	0.00354233	-0.628784		DDC	0.00303753	-0.454937		CCL3L3	2.16057e-05	-0.30118		SCN2A	2.6215e-05	-0.930259
CCL15	0.00354929	-0.150672		TTR	0.00318213	0.531083		HLA-DQA1	2.25209e-05	-0.740204		TACSTD2	3.06533e-05	-1.0123
MTOR	0.0035748	-0.42409		PDGFRA	0.00323882	-0.769805		RPL34	2.43263e-05	-0.331261		HLA-DPA1	3.42885e-05	-0.705964
PTGES2	0.00366646	-0.318989		MTOR	0.00326285	-0.557945		NFKBIA	2.46278e-05	0.569426		TUBB	3.50585e-05	0.216331
KRT18	0.00388153	-0.296263		ITM2A	0.00338802	0.521028		COL6A2	2.62051e-05	-0.596828		ANXA4	3.53719e-05	-0.722432
PDGFRA	0.00399337	-0.62438		CCL8	0.00348261	0.453137		SCN2A	2.81574e-05	-0.726049		NOTCH2	3.97488e-05	0.737266
CFD	0.0040268	-0.335547		NEAT1	0.00352252	0.118093		FGF9	2.83015e-05	0.478077		GSTP1	4.00104e-05	-0.574019
INHBA	0.00404594	-0.4146		SMARCB1	0.00352295	0.490227		CD44	2.92606e-05	-0.664888		S100A2	4.03496e-05	-0.947763
ITGA2	0.00419292	-0.426373		INHBA	0.00357393	-0.65904		NOTCH2	3.46518e-05	0.92383		BGN	4.12753e-05	-0.697739
SLC2A1	0.00432317	-0.474351		ITGA2	0.0035821	-0.729366		TACSTD2	3.86987e-05	-0.750252		CCL5	4.23918e-05	-0.525553
MT2A	0.00441624	0.251832		MAML2	0.00359254	-0.30804		CFLAR	4.32849e-05	0.523888		HSP90AB1	4.5654e-05	0.153573
TNFRSF4	0.00449274	-0.433675		RGCC	0.00382271	-0.594127		ANXA4	5.03473e-05	-0.464265		NFKBIA	4.71748e-05	0.431244
RGCC	0.00492193	-0.48853		SLC2A1	0.00397196	-0.831292		ETV5	5.17537e-05	-0.655987		ETV5	4.8522e-05	-0.701487
DDC	0.00506941	-0.195765		TNFRSF4	0.00398234	-0.631484		CCL5	5.47168e-05	-0.546797		SLC26A7	4.86866e-05	-1.31026
ACVR1	0.00540183	-0.645995		DDR1	0.0042446	-0.527612		S100A2	5.75439e-05	-0.556623		TNFRSF13B	6.03144e-05	-0.550674
COL4A5	0.00568794	0.549612		VTN	0.004455	-0.309171		SLC26A7	5.75551e-05	-1.10046		ERBB3	6.32951e-05	-0.614836
RNF43	0.00591972	-0.995663		NFKBIA	0.00500937	0.323702		MEG3	5.82979e-05	0.451717		CFLAR	6.52825e-05	0.449582
ACKR4	0.00639997	0.501566		ACVR1	0.00501585	-0.964769		HLA-DPA1	5.88981e-05	-0.709831		IL7R	6.87324e-05	-0.883043
NOTCH1	0.00662487	0.679838		RNF43	0.00560838	-1.13887		IL7R	6.76949e-05	-0.992708		H4C3	6.9787e-05	0.246115
ITGAX	0.00672746	-0.606293		COL4A5	0.00570684	0.53828		CALM1	7.57709e-05	0.696993		FZD4	7.22733e-05	0.418344
GNLY	0.00672915	0.277727		IFITM1	0.00583026	0.173097		FYB1	7.58019e-05	-1.02652		CD209	7.45511e-05	-0.569955
DDR1	0.00699985	-0.237819		ITGAX	0.00652137	-0.581935		TNFRSF13B	7.75561e-05	-0.406934		FYB1	7.63849e-05	-0.997965
MYH11	0.00815775	-0.661012		COL27A1	0.00669161	-0.39645		ERBB2	7.77562e-05	-0.315095		REG1A	7.83751e-05	-1.35044
LEFTY1	0.00822203	-0.440838		MIF	0.00685445	-0.382964		CD209	7.84936e-05	-0.602424		CD68	8.0831e-05	-0.494924
RPL37	0.00904507	-0.216385		ACKR4	0.00694915	0.525455		S100A10	7.8686e-05	-0.28558		AQP3	8.99131e-05	-0.919104
COL27A1	0.00953098	-0.303646		MYH11	0.00704892	-0.852972		ERBB3	8.25775e-05	-0.503314		MEG3	9.52477e-05	0.34671
HIF1A	0.00958591	-0.477599		LEFTY1	0.00762682	-0.632644		BGN	8.77396e-05	-0.494151		CDH11	9.9239e-05	-0.945637
CCND1	0.00996023	0.40665		LGALS1	0.00786011	0.198236		KRT7	9.12239e-05	-0.35432		CDH1	0.000103397	-0.674431
ADGRE2	0.010018	-0.69818		NDRG1	0.00804636	-0.397043		CDH11	0.000106448	-0.700154		DDR1	0.000106064	-0.583386
C1QB	0.0101035	-0.471775		NOTCH1	0.00814513	0.441788		REG1A	0.000108154	-0.944597		IRF4	0.000126932	-1.11073
MET	0.0107302	-0.631107		HIF1A	0.00831145	-0.613325		AQP3	0.000116299	-0.641038		IL16	0.000143976	-0.6871
ZFP36	0.0112223	0.290994		C1QB	0.009233	-0.483038		CDH1	0.00012021	-0.545602		KRT18	0.000146402	-0.462506
GPR183	0.0114305	-1.22128		MT2A	0.0096958	0.124875		CD68	0.000120452	-0.391672		GAS6	0.000154379	0.396399
RARRES2	0.0122625	0.365718		ADGRE2	0.00976333	-0.705482		NOTCH1	0.000122699	0.50376		NOTCH1	0.000155784	0.463436
CDH5	0.012606	0.439054		HSPB1	0.0100533	-0.320771		GAS6	0.000126531	0.463564		FGF7	0.000172996	-0.853842
SOX9	0.012904	-0.212231		SOX9	0.0101242	-0.317091		IRF4	0.000133331	-1.15154		RGCC	0.000179182	-0.63182
DNTT	0.0132824	-0.750224		MET	0.0101328	-0.735704		IL16	0.000135452	-0.756727		IGF2	0.000191191	0.479418
CLOCK	0.0133381	-0.445027		PSAP	0.0107217	0.238333		IGF2	0.000174521	0.500688		FGF9	0.000193693	0.267366
CCL28	0.0141193	0.721788		KRT6C	0.0112086	-0.238321		HLA-DRB5	0.000179723	-0.370424		CALM1	0.000199317	0.404222
SYK	0.0143872	-0.390657		SELENOP	0.0113841	-0.418498		CRP	0.000193598	-0.0838219		KRT17	0.000237053	-0.487754
CLEC7A	0.0145306	-0.594636		GPR183	0.0114758	-1.15664		FGF7	0.000193602	-0.670458		IL18	0.000247117	-0.816154
PLAC8	0.014705	-0.475786		PRSS2	0.0119111	-0.435364		DDR1	0.000196099	-0.325483		CASR	0.000254605	-0.797883
SCGB3A1	0.0151192	-0.270486		IGHG2	0.0120818	-0.828452		ITGA1	0.000230108	0.287335		FABP4	0.000261743	0.676728
XCL2	0.015385	-0.616066		CLOCK	0.0122955	-0.643527		FABP4	0.000252106	0.703775		CELSR1	0.000294609	-0.664617
KRT6C	0.0155298	-0.0637017		DNTT	0.0128749	-0.965455		ARF1	0.000267432	0.452804		HGF	0.000312305	-0.626739
IL1R2	0.0158267	-0.516738		UBE2C	0.013001	-0.201954		CASR	0.000286224	-0.605163		MMP7	0.000315245	-0.796099
MZT2A	0.0158389	-0.091295		CLEC7A	0.0133235	-0.71849		RGCC	0.0002973	-0.427227		DDC	0.000316921	-0.348307
SELENOP	0.01594	-0.215072		SYK	0.0136062	-0.578136		IL18	0.000297491	-0.636529		ITGA1	0.000326599	0.241028
SAA1	0.0161255	-0.132745		PLAC8	0.0137788	-0.704971		CELSR1	0.000307622	-0.66227		CCL13	0.000341104	-0.744953
MPO	0.0162121	-0.579467		CCND1	0.013829	0.314027		GSTP1	0.000319158	-0.268795		SLC4A9	0.00035406	-1.23934
IL33	0.0164656	-0.598099		SCGB3A1	0.0141734	-0.304827		FGF13	0.000325636	0.680421		CD2	0.000388632	-0.741803
CASR	0.0165163	-0.402609		HSP90AB1	0.014452	-0.353766		LDLR	0.000340216	0.530351		FGF13	0.000392371	0.572665
IGFBP7	0.0166314	0.125948		XCL2	0.0145076	-0.920327		CCL13	0.000344477	-0.70358		CD163	0.000400469	-0.855107
SLC14A2	0.0166581	-0.508289		CASR	0.0146397	-0.700032		KRT18	0.000356501	-0.306613		ARF1	0.000460386	0.352895
JAK2	0.0174037	0.658868		CDH5	0.0150278	0.416018		CD163	0.000382072	-0.851		COL16A1	0.000484376	-0.463798
PRSS2	0.017453	-0.170477		MPO	0.0152744	-0.689604		CD59	0.000413063	0.469321		FCGBP	0.000539759	-1.07917
FZD1	0.0176381	0.561546		SOSTDC1	0.0157074	-0.40352		HGF	0.000418557	-0.519088		IL10RA	0.000588484	-1.01891
IGHG2	0.0178312	-0.878196		SLC14A2	0.0158341	-0.710425		SLC4A9	0.000421196	-1.2345		LDLR	0.00059509	0.342892
YES1	0.0180424	0.757258		IL1RN	0.0159172	-0.37058		CD2	0.000513477	-0.444546		COL5A1	0.000609962	-0.799495
SOSTDC1	0.0180505	-0.229506		IL33	0.0159433	-0.649589		FCGBP	0.00058108	-0.815294		CCL19	0.000636486	-0.749474
TFEB	0.0180543	-0.374142		IL1R2	0.0160562	-0.475026		IL10RA	0.000634013	-0.909236		CD74	0.000655264	-0.522022
SMAD3	0.0189566	-0.470394		CCL28	0.0161428	0.48366		COL16A1	0.000634372	-0.333087		ITGA2	0.000685864	-0.712089
ACVR1B	0.0201108	-0.348845		TFEB	0.0161479	-0.589282		KRT17	0.000664136	-0.322229		CYSTM1	0.000722729	-0.529848
IL1RN	0.0202742	-0.149716		TACSTD2	0.0163992	-0.652695		CCL19	0.000689334	-0.884824		LTF	0.000748767	-1.41624
CD55	0.0203085	0.721759		SMAD3	0.0171024	-0.656046		COL5A1	0.000696192	-0.677396		SMO	0.000791309	-0.334384
ETV5	0.0205717	-0.272016		WNT10B	0.0174825	-0.216913		DDC	0.000700243	-0.209769		C1QC	0.000816223	-0.432009
TACSTD2	0.0213062	-0.329703		ZFP36	0.018025	0.162187		AHI1	0.000705675	0.527288		SLC40A1	0.000831006	-0.55591
ICAM3	0.0219819	-0.229676		WIF1	0.0182416	-0.229157		MMP7	0.000712251	-0.58198		RAMP1	0.000842373	-0.243429
CXCL1	0.0219899	0.408142		ETV5	0.0183148	-0.417172		ITGA2	0.000750202	-0.428819		CCL21	0.00086674	-0.465034
P2RY12	0.0221589	0.739078		ACVR1B	0.0187794	-0.527368		LTF	0.00081636	-1.0686		THBS2	0.000925378	-0.269041
IL18	0.0222541	-0.274109		IL18	0.0190003	-0.713383		FKBP11	0.000819618	0.160556		CCR2	0.000964791	-0.922917
SERPINA3	0.0227226	-0.537377		BAX	0.0190377	-0.454497		EPHA7	0.000907723	0.616993		WNT2B	0.00096988	-0.708199
FYB1	0.0234461	-0.418211		C9ORF16	0.0190441	-0.215084		SLC40A1	0.000920789	-0.483781		MGP	0.000995149	-0.676142
ARF1	0.0234663	0.361953		ICAM3	0.0199451	-0.409088		GPNMB	0.000924069	0.514487		PTPRC	0.00100305	-0.808593
BAX	0.0240086	-0.12419		JAK2	0.0200433	0.426422		GADD45B	0.000935251	0.376484		VWF	0.00101032	-0.791536
NRG1	0.0240439	-0.463563		ERBB3	0.0202049	-0.428322		CCR2	0.00101065	-0.854755		CD59	0.00103669	0.253505
CSF3R	0.0241749	-0.721831		SERPINA3	0.0203532	-0.760271		C1QC	0.00105866	-0.411926		AHI1	0.00107163	0.363625
TEK	0.024369	0.668704		GPER1	0.0211013	-0.426992		SCG5	0.00107268	0.6234		HLA-DQB1	0.00115663	-0.222584
ST6GAL1	0.0243739	0.497979		FYB1	0.0211991	-0.65421		IFITM1	0.00107305	0.258141		CD84	0.00120723	-0.835454
ERBB3	0.0244328	-0.211181		QRFPR	0.0214587	-0.287965		WNT2B	0.00108298	-0.24502		CLEC10A	0.00121223	-0.614394
CD53	0.02446	-0.368824		CD53	0.0215853	-0.596799		PTPRC	0.00110651	-0.740181		CLDN4	0.00126476	-0.401042
GPER1	0.0249642	-0.326388		FKBP11	0.0218505	-0.182206		VWF	0.00112046	-0.640203		EPHA7	0.00127244	0.385363
TNFRSF11B	0.025871	-0.353407		KRT17	0.0221206	-0.255479		MMP3	0.00117409	0.798287		MMP3	0.00130872	0.63268
GZMH	0.0260525	0.324184		HAVCR1	0.0223263	-0.589938		CD84	0.00124731	-0.813983		GPNMB	0.00133159	0.364668
HAVCR1	0.0262684	-0.438894		S100A10	0.0223349	-0.392497		CYSTM1	0.00128986	-0.290314		CCL4	0.0013404	-1.19448
KRAS	0.026497	-0.613599		FABP5	0.0223862	-0.431313		NR3C1	0.00138246	0.495954		SCG5	0.00136543	0.473723
CD63	0.026931	0.353167		YES1	0.0226001	0.43164		CLEC10A	0.00142541	-0.420307		IL10	0.0013719	-0.330581
NOS1	0.0273264	-1.13074		CRP	0.0226208	-0.146653		CCL4	0.0014426	-0.851382		NR3C1	0.0014655	0.406075
AQP3	0.0274274	-0.393405		VEGFB	0.0226606	-0.441309		IL33	0.00148636	-0.691815		IL33	0.00150041	-0.686457
CD52	0.0275818	-0.195656		P2RY12	0.0229728	0.539979		COL15A1	0.0017159	-0.578861		COL11A1	0.00152982	-0.618489
CSF1	0.0276021	0.582411		NRG1	0.0233476	-0.762483		COL11A1	0.00179512	-0.548834		TGFBR1	0.00161654	-0.546171
FZD3	0.0278476	-0.843353		FZD1	0.0234061	0.379879		DDIT3	0.00181737	0.516404		GNLY	0.00163906	-0.278011
PDGFD	0.0278492	0.762675		CSF3R	0.0238774	-0.899188		MZB1	0.00189169	-0.626083		COL15A1	0.00166328	-0.641477
FABP5	0.0290183	-0.327187		TNFRSF11B	0.0241311	-0.398297		CCL21	0.00195757	-0.397013		MZB1	0.00174139	-0.782776
OLFM4	0.0290361	-0.681899		CD55	0.0251074	0.426639		TGFBR1	0.00208911	-0.297995		JAG1	0.00191234	-0.572924
LMNA	0.0292718	0.638171		AQP3	0.0251904	-0.6332		MRC1	0.00210082	-0.651745		INHBA	0.00193825	-0.528774
FZD6	0.0293355	-0.311301		CD52	0.0252493	-0.475757		ITGB4	0.00213391	-0.54514		HSPB1	0.00196561	0.0106722
FASN	0.0295838	-0.442955		NOTCH3	0.026123	-0.50529		MGP	0.00217844	-0.578395		ITGB4	0.00196583	-0.734734
VEGFB	0.0298781	-0.182223		KRT15	0.0262722	-0.421304		SPRY2	0.00237072	0.538812		MRC1	0.00201306	-0.784233
KRT17	0.0299618	-0.165554		FZD6	0.0263871	-0.35131		JAG1	0.0024142	-0.449943		GATA3	0.00208196	-0.590283
MAF	0.0305215	0.443528		ATG10	0.0269003	-0.348667		RNF43	0.00244789	-0.865819		GADD45B	0.00226805	0.328378
ATG10	0.0320803	-0.24086		CRYAB	0.026916	-0.405544		DUSP6	0.00247214	0.469354		DDIT3	0.00232588	0.36843
MIF	0.0331629	-0.157148		NOS1	0.0271378	-1.12975		TNFRSF1A	0.0025057	0.36468		RUNX3	0.00236052	-0.585752
NOTCH3	0.0333719	-0.243279		KRAS	0.0273234	-0.514947		INHBA	0.00250812	-0.358955		CCL3	0.00236401	-0.433592
VTN	0.0345099	-0.110322		FASN	0.0277749	-0.454497		CIITA	0.00258994	-0.720802		TNFSF10	0.00249711	-0.520936
WNT10B	0.0349358	-0.064689		FZD3	0.0279521	-0.729609		RUNX3	0.00268553	-0.394572		CIITA	0.00253947	-0.667716
IL1B	0.0351939	-0.33297		OLFM4	0.0279969	-0.801097		FOXF1	0.0028251	0.41215		RNF43	0.00254077	-0.794768
GC	0.0352282	-0.42834		PDGFD	0.0296907	0.570836		FAS	0.00283306	-0.589433		FAS	0.00255098	-0.706379
CPA3	0.0355637	-0.102399		TEK	0.0315822	0.361257		CALM3	0.00294663	0.458778		SPRY2	0.00271589	0.446305
HSP90AB1	0.0372684	-0.120498		CPA3	0.0316048	-0.341518		ACKR1	0.00306823	-1.03634		TNFRSF4	0.00300902	-0.561332
COL14A1	0.0372835	-0.373664		IL1B	0.0318652	-0.504112		CCL3	0.00312806	-0.280399		TIMP1	0.00308606	-0.591024
KRT15	0.0382104	-0.240852		RPL32	0.0319253	-0.309162		IL10	0.00318788	-0.209432		FOXF1	0.00308876	0.362518
VCAN	0.0384659	-0.395283		HMGN2	0.0327151	-0.410534		TNFSF10	0.00336468	-0.379112		ACKR1	0.0031132	-0.920956
SLC5A2	0.0386404	-0.384011		CSF1	0.0330277	0.371628		GATA3	0.00347685	-0.284556		HBA1	0.00361755	-0.329924
CD69	0.0389377	0.441789		VCAN	0.0332827	-0.48216		TNFRSF4	0.00362937	-0.472547		PTGDR2	0.00369451	-0.230409
HMGN2	0.0396863	-0.227751		FGF9	0.033898	-0.307242		CD74	0.00372873	-0.48481		MIF	0.00391639	-0.331096
DDIT3	0.0406842	-0.234743		ST6GAL1	0.0345247	0.18735		TIMP1	0.0040579	-0.542772		DUSP6	0.00437268	0.336504
TM4SF1	0.0409517	-0.0278486		GZMH	0.0346231	0.231714		HLA-DQB1	0.00409214	-0.084647		RSPO3	0.00448763	-0.972341
APOB	0.0413505	-0.635377		GC	0.0347803	-0.505873		SMO	0.00443707	-0.156983		MS4A4A	0.00466197	-0.852909
TSC22D1	0.0417215	0.682186		COL14A1	0.0352474	-0.413516		MS4A4A	0.00465497	-0.907137		IFITM1	0.00494003	0.140453
BCL2L1	0.0417713	0.409913		CST7	0.0354039	-0.442703		RSPO3	0.00466842	-0.726234		PTGES2	0.00495484	-0.402369
CST7	0.041811	-0.162302		CXCL1	0.0360993	0.221412		SMAD4	0.0050642	0.495824		CALM3	0.00552001	0.24744
NOD2	0.04217	-0.263764		LMNA	0.0371946	0.351153		HBA1	0.00517818	-0.206631		PTPRCAP	0.00557695	-0.498039
BST1	0.0429855	0.733922		DDIT3	0.0376411	-0.491467		XBP1	0.00544024	0.21446		VCAN	0.005637	-0.394138
IFNL2	0.0439725	-0.514309		SLC5A2	0.0378661	-0.545441		CEACAM1	0.00549306	0.502057		SUCNR1	0.00591039	-0.820686
S100A10	0.0440474	-0.133719		ARF1	0.0382842	0.188417		PTPRCAP	0.00586069	-0.49987		IFNGR2	0.00603611	-0.398072
TNFRSF17	0.0448407	0.499358		MECOM	0.0384063	-0.347771		SUCNR1	0.00624242	-0.52245		TWIST2	0.00618254	-0.579813
IL18R1	0.0448766	0.653047		TM4SF1	0.0384419	0.0147859		HDAC1	0.00634872	0.393842		ENTPD1	0.00619912	-0.563544
NRXN3	0.0449256	-0.460999		RPL22	0.0394854	-0.275583		COL4A2	0.00643618	0.250193		MERTK	0.00660615	-0.607123
OASL	0.04695	0.431943		PTGES3	0.0396996	-0.23823		EPHA4	0.00644099	0.602009		XBP1	0.00660658	0.163506
MECOM	0.0471853	-0.0859477		CD69	0.0398321	0.373873		ENTPD1	0.00647148	-0.487141		LAIR1	0.00669904	-0.609698
				APOB	0.0408848	-0.725154		STAT3	0.00658131	0.52624		EPHA4	0.00685079	0.502403
				NOD2	0.0408899	-0.312809		LAIR1	0.00684604	-0.664461		SYK	0.0068645	-0.593878
				NRXN3	0.0418912	-0.612321		EPHB4	0.00699729	0.562157		IL1R2	0.00697463	-0.383908
				IFNL2	0.0425321	-0.581635		MERTK	0.00711176	-0.470221		DPP4	0.00702339	-0.619313
				BST1	0.0443414	0.550502		IFNGR1	0.00712069	0.392423		SMAD4	0.00710412	0.305218
				CSHL1	0.045159	-0.278321		VCAN	0.00714264	-0.35337		TNFRSF1A	0.00728972	0.197984
				JAK1	0.0461561	-0.282541		TTR	0.00716271	0.737061		CEACAM1	0.00768849	0.259832
				GNLY	0.0465096	0.124081		TNFRSF19	0.00728139	0.36268		CD70	0.00773917	-0.418573
				TNFRSF17	0.0471634	0.405666		TWIST2	0.00743635	-0.265577		IGFBP7	0.00833105	-0.101137
				SLC2A4	0.0472514	-0.439746		SYK	0.00749669	-0.57638		IFNGR1	0.00834562	0.307638
				TPSAB1	0.0477455	-0.458014		PTGES2	0.00751759	-0.247276		IL18R1	0.00838952	0.527212
				IL18R1	0.0481985	0.465211		IL1R2	0.00751829	-0.291233		CYTOR	0.00839519	-0.291616
				PPARG	0.0482516	-0.526939		IL18R1	0.00767893	0.702777		TTR	0.00847719	0.485351
				TNFSF14	0.0490871	-0.223568		SERPINB5	0.00773089	0.786229		SERPINB5	0.00849918	0.493831
				LGALS9	0.0499159	-0.360716		WNT3	0.00782149	0.499724		HDAC1	0.00908124	0.258215
								IFNAR1	0.0081195	0.564243		WNT3	0.00921103	0.425679
								DPP4	0.00819265	-0.300614		STAT3	0.00959354	0.33151
								IFNGR2	0.0084387	-0.239969		EPHB4	0.00964939	0.357167
								CD274	0.00926015	0.483309		TNFRSF19	0.00972832	0.268656
								CD70	0.00931896	-0.333093		AZU1	0.0100357	-0.0653311
								IL1B	0.00953924	0.528458		CD48	0.010269	-0.51406
								SLC12A3	0.00958172	0.0202904		CD274	0.0104374	0.379975
								PPBP	0.00977726	0.480325		PPBP	0.0105339	0.464371
								PDGFRB	0.0104155	0.30795		CASP8	0.0105858	-0.633253
								MTRNR2L1	0.0106969	-0.38609		COL4A2	0.0107339	0.141866
								KRT6B	0.0109648	0.462798		IFNAR1	0.0112489	0.338719
								CD48	0.0109712	-0.467769		FGFR3	0.0114781	-0.341297
								CASP8	0.0112861	-0.453965		KRT6B	0.0117225	0.414018
								PRF1	0.0113665	0.546008		RGS5	0.0121969	-0.789308
								S100A8	0.011813	0.519558		S100A8	0.0122227	0.415338
								RGS5	0.0118876	-0.870938		COL9A2	0.0123533	-0.318205
								CYTOR	0.0124718	-0.2158		IL1B	0.0126398	0.343345
								GNLY	0.0129806	-0.0740888		FZD8	0.0129819	-0.342076
								RAD51	0.0130221	-2.00778		RAD51	0.0130604	-1.74659
								CLDN4	0.014422	-0.135388		RPL22	0.0133743	-0.185915
								FCER1G	0.0144393	-0.326354		FCER1G	0.0134225	-0.553859
								ANGPT4	0.0144451	0.581768		CD40	0.0137239	-0.433046
								JCHAIN	0.0147817	-1.54855		PRF1	0.0137747	0.341991
								FZD8	0.0150505	-0.244619		ACVR1B	0.0139189	-0.397832
								FGFR3	0.0154516	-0.14981		JCHAIN	0.0147495	-1.53273
								CD40	0.0158865	-0.410477		CTSG	0.0151208	-0.240562
								MYH11	0.0160161	-0.576149		ANGPT4	0.0152513	0.412205
								CX3CR1	0.0167797	-0.667776		MYH11	0.0152987	-0.645309
								ACVR1B	0.0168633	-0.229376		PDGFRB	0.0156224	0.191206
								ADIRF	0.0170569	0.245433		MAML2	0.0156728	-0.255822
								MAP1LC3B	0.0174823	0.371688		CX3CR1	0.0169378	-0.583212
								ROR1	0.0189867	-0.310476		ROR1	0.0176282	-0.540143
								COL8A1	0.0194689	-0.314329		IGFBP6	0.0177145	-0.377158
								OAS1	0.019689	0.51068		COL8A1	0.0179175	-0.552226
								NGFR	0.0198162	0.421832		MECOM	0.0198975	-0.421026
								CD52	0.0216746	-0.448604		CD52	0.0200159	-0.470836
								ACVR1	0.0218186	-0.477832		MAP1LC3B	0.0201582	0.265836
								LEFTY1	0.0224835	-0.404641		LEFTY1	0.0202943	-0.478163
								TIE1	0.0225083	0.418091		ACVR1	0.0207023	-0.539356
								RYK	0.0232227	0.597398		NGFR	0.020974	0.309708
								CXCL6	0.0240082	-0.46252		NKG7	0.0212032	-0.374607
								NKG7	0.0245865	-0.234174		ACE2	0.0215785	-0.518729
								FLT3LG	0.0251173	-0.368828		SOX4	0.0221254	-0.344626
								GPR183	0.0253209	-0.82647		FLT3LG	0.0225336	-0.462557
								MECOM	0.0256177	-0.0715649		CXCL6	0.0225837	-0.758239
								ALCAM	0.0256666	0.367381		LGALS9	0.0229089	-0.392907
								ACE2	0.0257579	-0.224147		OAS1	0.0231094	0.343968
								ACKR4	0.0258886	0.642156		BMP4	0.0244798	-0.44405
								RB1	0.0265762	0.439941		FFAR2	0.0248581	-0.444377
								LGALS9	0.0270951	-0.259854		KRT16	0.0251918	-0.277085
								BMP4	0.0287235	-0.283085		TIE1	0.0256283	0.259832
								FFAR2	0.0289822	-0.146143		GPR183	0.0257429	-0.650042
								CD37	0.0297897	-0.508821		HDAC4	0.0259432	-0.384296
								CCND1	0.0299662	0.372737		COL27A1	0.0263445	-0.296334
								SELL	0.0300105	-0.413757		TYROBP	0.0274062	-0.348555
								PLAC8	0.0300122	-0.399227		PPARA	0.0275305	-0.509005
								HDAC4	0.0302624	-0.295147		ATG12	0.0277031	-0.293879
								NDRG1	0.0306842	0.235829		TNFSF9	0.0285	-0.403027
								PPARA	0.0308012	-0.333436		SELL	0.0285234	-0.481543
								TFEB	0.0308659	-0.182352		TNFRSF12A	0.0285978	0.0401879
								ADGRL2	0.0309622	0.497705		RARRES1	0.0287209	-0.430129
								IGFBP6	0.0310822	-0.17928		RB1	0.0293465	0.317069
								RARRES1	0.0318272	-0.284795		PLAC8	0.0294082	-0.404419
								TNFSF9	0.0318967	-0.238739		CXCL16	0.0294698	-0.324621
								RPL22	0.0324726	-0.108741		RYK	0.0295348	0.340392
								CLEC2D	0.0326122	-0.241678		TFEB	0.030085	-0.340898
								ADGRE2	0.0327401	-0.372622		ADGRE2	0.0302974	-0.565576
								CXCL16	0.0330991	-0.24226		ACKR4	0.0309533	0.389628
								TYROBP	0.0332585	-0.245244		ADIRF	0.0310561	0.143019
								SLC2A1	0.0338347	-0.380365		CLEC2D	0.0317205	-0.368117
								TNFRSF11B	0.0347054	0.450887		EPHB6	0.0318747	-0.270073
								IL2RA	0.0351181	-0.339845		SLC2A1	0.0324968	-0.421875
								PDGFB	0.0359463	0.393979		CD37	0.0331005	-0.346663
								CLCF1	0.0360877	0.479554		IL2RA	0.0332671	-0.430631
								BMX	0.0363915	0.771328		SRC	0.0343874	-0.209937
								CXCR4	0.0374022	-0.237339		CXCR4	0.0355599	-0.379896
								EPHB6	0.0375952	-0.0877143		TNFRSF18	0.0368461	-0.227565
								KRT16	0.0386955	-0.119061		ADGRL2	0.0381178	0.28302
								SRC	0.0388546	-0.136964		CD79A	0.0383009	-0.468088
								EPHA2	0.0391555	0.335941		TNFAIP6	0.0390117	-0.394974
								LCN2	0.0397752	-0.537329		KRT5	0.0390607	-0.393458
								TGFB2	0.0411261	0.5253		LCN2	0.0390982	-0.596508
								CD79A	0.0414581	-0.431616		BMX	0.0397033	0.430136
								KRT5	0.0414793	-0.280422		MAPK14	0.03979	-0.389177
								TNFAIP6	0.0415371	-0.0912163		CD276	0.040024	-0.264373
								FZD3	0.0417729	0.51672		PDGFB	0.041395	0.254361
								PTGIS	0.0423897	0.263287		LEP	0.0416506	-0.46632
								ADGRL4	0.0426927	0.341667		EPHA2	0.0423674	0.295655
								LEP	0.0435302	-0.396041		NOSIP	0.0427336	-0.324226
								CD69	0.0451264	-0.604053		MTOR	0.0432431	-0.316693
								MAML2	0.0470835	-0.132625		CD69	0.044283	-0.521963
								MIF	0.047498	-0.174308		FZD3	0.0448418	0.325151
								CTSG	0.0475321	-0.136003		CCND1	0.045414	0.170769
								MAPK14	0.0479453	-0.248478		TNFRSF11B	0.045469	0.258408
								LTB	0.0490931	0.158645		ADGRL4	0.0465017	0.315446
												TGFB2	0.0470964	0.363751
												BAX	0.0471508	-0.350893
												VHL	0.0474991	-0.223271
												PTGIS	0.0489427	0.20329
												IL2RB	0.0492286	-0.703446
												STAT5A	0.0492791	-0.347086
												CLCF1	0.0495177	0.247949
