## Supplemental Table 3 for "Streamlining Spatial Transcriptomics for Human Kidney Tissue"

### Sheet: S3 Scanpy Rank Genes Group
Table S3: Scanpy rank genes group of glomerular or surrounding regions for control and diabetic kidney disease.
Ctrl_1 and DKD_1-3: Glomerulus vs others										Ctrl_2 and DKD_2-3: Glomerulus vs others
Normalized Expression Values					Raw Expression Values					Normalized Expression Values					Raw Expression Values
gene names	scores	pvalues	logfoldchanges		gene names	scores	pvalues	logfoldchanges		gene names	scores	pvalues	logfoldchanges		gene names	scores	pvalues	logfoldchanges
FGF1	21.6577	5.145e-104	3.78565		FGF1	21.5367	7.05902e-103	3.63578		IGFBP5	33.8371	5.61185e-251	2.437		IGFBP5	32.766	1.79882e-235	2.28185
IGFBP5	14.6422	1.51137e-48	1.6722		IGFBP5	14.3249	1.52871e-46	1.61386		EMCN	31.7517	3.01199e-221	3.40994		EMCN	31.3439	1.17922e-215	3.25955
S100A6	12.6267	1.5047e-36	1.42266		S100A6	11.9715	5.01088e-33	1.24915		DUSP1	25.4682	4.43375e-143	2.1128		VEGFA	24.9747	1.15274e-137	3.08596
EMCN	12.0073	3.25174e-33	2.56351		MTRNR2L1	-11.9685	5.19667e-33	-1.20348		VEGFA	25.3885	3.37974e-142	3.23487		DUSP1	24.8758	1.35983e-136	2.00479
PTGDS	11.8883	1.36123e-32	2.14928		EMCN	11.9426	7.09389e-33	2.46272		PTGDS	24.024	1.56155e-127	2.41901		PTGDS	23.8702	6.25531e-126	2.38447
GPX3	-11.4923	1.44192e-30	-1.67506		PTGDS	11.6975	1.31319e-31	2.02239		FGF1	23.7777	5.67694e-125	3.44891		FGF1	23.5919	4.66256e-123	3.32659
IFITM3	11.3122	1.14182e-29	1.01304		GPX3	-11.5322	9.07526e-31	-1.72562		HSPA1A	21.655	5.4557e-104	1.35166		PLA2R1	20.1996	9.86069e-91	3.81301
MTRNR2L1	-11.252	2.265e-29	-1.0473		SPP1	-11.3428	8.05271e-30	-2.23329		PLA2R1	20.2463	3.82564e-91	3.88118		HSPA1A	20.0091	4.59153e-89	1.18528
SPP1	-11.1471	7.39587e-29	-2.05615		IFITM3	10.5859	3.46494e-26	0.904648		TGFBR2	19.5692	2.82911e-85	2.19103		SPP1	-19.5348	5.55304e-85	-2.21515
HLA-C	10.8725	1.55811e-27	0.939935		SPOCK2	10.5547	4.82957e-26	2.8839		SPOCK2	19.2747	8.76393e-83	3.23783		SPOCK2	19.2302	2.07001e-82	3.18885
HLA-B	10.8605	1.77856e-27	0.966655		HLA-B	10.2699	9.63178e-25	0.888601		SPP1	-19.1111	2.04088e-81	-2.05338		TGFBR2	19.2123	2.91978e-82	2.06939
SPOCK2	10.6467	1.80647e-26	3.05642		HLA-C	10.1217	4.42556e-24	0.841187		DUSP5	-18.2711	1.40603e-74	-1.29211		DUSP5	-18.9437	4.97753e-80	-1.35545
VEGFA	10.1447	3.49795e-24	2.21935		VEGFA	9.94633	2.61646e-23	2.05505		HLA-C	16.8818	6.12647e-64	0.88393		MYL9	16.4072	1.69769e-60	1.93363
HLA-E	9.69203	3.2598e-22	1.34184		HLA-E	9.5322	1.5399e-21	1.27854		HSPA1B	16.827	1.54631e-63	1.06186		ITGAV	15.911	5.31514e-57	2.15113
TGFBR2	9.54096	1.41511e-21	1.84123		TGFBR2	9.46119	3.04447e-21	1.78286		MYL9	16.5502	1.59688e-61	2.00402		FLT1	15.5325	2.0918e-54	1.53318
B2M	9.47338	2.70929e-21	0.983536		B2M	9.09795	9.20527e-20	0.886173		ITGAV	16.1432	1.26822e-58	2.25144		HLA-C	15.3129	6.27512e-53	0.777461
ITGB8	9.13549	6.51092e-20	1.89332		ITGB8	8.9161	4.83022e-19	1.70491		FLT1	16.1184	1.89311e-58	1.69657		HSPA1B	15.0879	1.94512e-51	0.904948
PLA2R1	8.81639	1.18207e-18	3.08011		PLA2R1	8.78295	1.59242e-18	2.94757		IFITM3	15.3307	4.77145e-53	0.944277		IFITM3	14.3911	5.88181e-47	0.840562
HLA-A	8.49592	1.96378e-17	0.780973		CD24	-8.36657	5.93183e-17	-2.08349		S100A6	14.7839	1.86034e-49	1.16389		CD24	-14.3328	1.36482e-46	-2.58608
CD24	-8.30349	1.01101e-16	-1.9929		VIM	8.20037	2.39654e-16	1.13668		CD24	-14.2832	2.78441e-46	-2.50769		S100A6	14.1275	2.57043e-45	1.02452
VIM	8.27621	1.27161e-16	1.15349		IL1RL1	8.04232	8.81549e-16	2.65067		MALAT1	14.0596	6.72715e-45	0.597511		NPHS1	13.682	1.30094e-42	3.47243
COL9A2	8.23753	1.75805e-16	0.472009		NPHS1	7.74481	9.57249e-15	3.0604		B2M	13.8582	1.13457e-43	0.777554		HLA-E	13.1264	2.32415e-39	1.14762
IL1RL1	8.10119	5.4424e-16	2.86671		HLA-A	7.738	1.0099e-14	0.663544		NPHS1	13.7037	9.64483e-43	3.53656		B2M	13.0403	7.21838e-39	0.700949
CD81	7.84809	4.22419e-15	0.892453		MYL9	7.53065	5.04887e-14	1.45458		HLA-E	13.5692	6.10235e-42	1.24322		GPX3	-12.4081	2.36076e-35	-1.27128
NPHS1	7.77619	7.47403e-15	3.22487		ITGAV	7.49289	6.7371e-14	1.67544		PIEZO2	12.8136	1.37626e-37	0.816527		VIM	11.8432	2.33304e-32	0.886176
ITGAV	7.63214	2.30883e-14	1.80936		CD81	7.42474	1.12999e-13	0.812963		NEAT1	12.6113	1.82904e-36	0.599704		ITGB8	11.4711	1.8424e-30	1.33305
MYL9	7.57916	3.47801e-14	1.49238		ITGA3	7.37973	1.58613e-13	1.97483		VIM	11.971	5.03874e-33	0.931967		PIEZO2	11.0934	1.35067e-28	0.655008
ITGA3	7.44662	9.57597e-14	2.09493		TPM2	7.21786	5.28118e-13	1.27347		ITGB8	11.8522	2.09724e-32	1.52586		FOS	11.0392	2.47283e-28	0.85522
TPM2	7.36359	1.79023e-13	1.34904		ANXA2	7.20459	5.82186e-13	1.73898		HLA-B	11.6506	2.27874e-31	0.69306		IL6ST	10.8457	2.08942e-27	1.25322
ANXA2	7.30225	2.82991e-13	1.87217		THBS2	-6.7578	1.40098e-11	-0.402128		GPX3	-11.5804	5.18308e-31	-1.07123		HLA-B	10.5768	3.81933e-26	0.601921
MALAT1	6.82468	8.81229e-12	0.43916		ENG	6.49936	8.06642e-11	1.01193		FOS	11.5099	1.17663e-30	0.950026		CD81	10.3384	4.72325e-25	0.837877
ENG	6.66138	2.7126e-11	1.10747		KDR	6.38657	1.69649e-10	1.96465		TYK2	11.4035	4.01551e-30	0.3568		DCN	9.74541	1.93005e-22	1.24794
KDR	6.40879	1.46678e-10	2.05922		EFNB1	5.88418	4.00041e-09	1.10407		IL6ST	11.1517	7.02437e-29	1.36178		RGS2	9.65554	4.65703e-22	1.56282
EFNB1	6.09019	1.12777e-09	1.26702		SLC12A1	-5.59994	2.14429e-08	-2.74395		CD81	10.9029	1.11703e-27	0.954249		DST	9.64278	5.27383e-22	1.88414
DUSP1	5.71272	1.11183e-08	0.995469		DUSP1	5.57486	2.47726e-08	0.90657		RGS2	9.85144	6.75665e-23	1.70506		NEAT1	9.26432	1.96332e-20	0.431274
SLC12A1	-5.58596	2.32412e-08	-2.65862		COL9A2	5.48296	4.18275e-08	0.282455		DST	9.72122	2.4484e-22	1.993		KDR	9.23733	2.5272e-20	2.05729
CALM2	5.37369	7.71418e-08	1.01429		CHI3L1	5.20103	1.98192e-07	1.7714		DCN	9.67438	3.87418e-22	1.21076		MALAT1	9.23548	2.57121e-20	0.400974
CHI3L1	5.24985	1.52223e-07	1.9473		CALM2	5.17848	2.23706e-07	0.885544		KDR	9.31923	1.17189e-20	2.18527		ITGA3	9.12696	7.04513e-20	1.61502
IL6ST	5.2039	1.9515e-07	1.20476		SERPINA1	-5.07769	3.82058e-07	-1.9082		ITGA3	9.23835	2.50334e-20	1.73358		APOD	9.06503	1.24574e-19	1.79713
FLT1	5.13334	2.84643e-07	0.877735		IL6ST	5.0541	4.32425e-07	1.04785		APOD	9.16743	4.84428e-20	1.92628		IGKC	-8.88133	6.60646e-19	-2.25666
THBS2	-5.08808	3.61714e-07	-0.280195		CLU	-5.01684	5.25281e-07	-1.75143		APP	9.07413	1.14587e-19	1.03889		NPPC	-8.74999	2.13369e-18	-0.478164
SERPINA1	-5.03489	4.78128e-07	-1.74475		MZT2A	-4.9912	6.00042e-07	-0.289957		HLA-A	8.92089	4.62563e-19	0.510942		APP	8.65581	4.89434e-18	0.91268
CLU	-4.96927	6.72052e-07	-1.63851		FLT1	4.93851	7.87225e-07	0.775023		IGKC	-8.78797	1.52279e-18	-2.2187		BST2	8.39033	4.84782e-17	1.30856
BST2	4.5939	4.35042e-06	1.07104		AZU1	-4.80579	1.54138e-06	-0.244998		THBS1	8.63933	5.65457e-18	0.886257		THBS1	8.21454	2.12969e-16	0.788044
AQP1	4.4024	1.0706e-05	0.894405		MALAT1	4.60636	4.09771e-06	0.277276		JUN	8.50224	1.85963e-17	0.745591		ETS1	8.19951	2.4137e-16	1.34183
ST6GALNAC3	4.27607	1.90218e-05	1.88253		BST2	4.55741	5.1788e-06	1.03198		BST2	8.49133	2.04289e-17	1.3613		IL1RL1	8.07592	6.69703e-16	2.57606
KLF2	4.21482	2.49972e-05	0.691519		RPL21	-4.3414	1.41576e-05	-0.401483		ETS1	8.31252	9.36884e-17	1.42105		JUN	7.9937	1.30944e-15	0.653226
EPCAM	-4.20202	2.64548e-05	-1.55886		SLC12A3	-4.30333	1.68248e-05	-0.994962		KLF2	8.22586	1.938e-16	0.993991		KLF2	7.76687	8.04503e-15	0.877319
JUN	4.18842	2.809e-05	0.674925		EPCAM	-4.25462	2.09408e-05	-1.80676		IL1RL1	8.10846	5.12655e-16	2.74227		ST6GALNAC3	7.7468	9.42372e-15	2.23149
AQP2	-4.15964	3.18753e-05	-2.74837		AQP1	4.25198	2.11892e-05	0.773667		WIF1	7.8196	5.29926e-15	0.424121		HLA-A	7.65449	1.94079e-14	0.402377
SLC12A3	-4.14374	3.41682e-05	-0.812061		ST6GALNAC3	4.23091	2.32752e-05	1.70584		ST6GALNAC3	7.77228	7.7087e-15	2.26158		CALB1	-7.48874	6.95355e-14	-1.66872
ITGB1	4.12965	3.63323e-05	0.953263		AQP2	-4.16623	3.09676e-05	-2.80449		ITGB1	7.64223	2.135e-14	1.16412		ITGB1	7.44617	9.60864e-14	1.05381
KRT8	-4.0203	5.81232e-05	-0.80186		KRT8	-4.12321	3.73624e-05	-0.904493		PECAM1	7.46157	8.54974e-14	1.29188		PECAM1	7.29665	2.95028e-13	1.15157
NEAT1	3.87892	0.00010492	0.327745		KLF2	4.02791	5.62738e-05	0.592956		CALB1	-7.43743	1.02663e-13	-1.61123		CLU	-7.19693	6.15818e-13	-2.16216
FOS	3.84329	0.000121396	0.672488		ITGB1	3.98984	6.61165e-05	0.808604		RARRES2	7.2304	4.81585e-13	0.686914		IGHG1	-7.11858	1.09042e-12	-2.50802
TYK2	3.79584	0.000147143	0.11946		JUN	3.86573	0.000110756	0.543953		ANXA2	7.17698	7.12674e-13	1.48886		ANXA2	7.10355	1.21594e-12	1.37449
BGN	3.72377	0.000196267	0.685025		BGN	3.70877	0.000208266	0.663406		CLU	-7.16638	7.70064e-13	-2.07085		ENG	6.85704	7.0301e-12	0.77798
CD34	3.68581	0.000227973	1.1057		CD34	3.63994	0.000272703	1.00128		CALM2	7.16392	7.84051e-13	0.8749		CALM2	6.83368	8.27647e-12	0.752292
RPL21	-3.61697	0.000298074	-0.297427		FOS	3.63731	0.000275503	0.523855		IGHG1	-7.08861	1.35466e-12	-2.47968		FYN	6.58918	4.42267e-11	1.34753
GAS6	3.41582	0.000635898	0.934103		RPL34	-3.55991	0.000370981	-0.493172		ENG	7.0776	1.46671e-12	0.85895		RARRES2	6.35691	2.05859e-10	0.532907
GSN	3.37484	0.000738575	0.709421		SOD2	-3.38256	0.000718126	-0.67824		NPPC	-6.82646	8.70358e-12	-0.365992		TSC22D1	6.31852	2.64075e-10	1.22194
ITGB5	3.33152	0.000863738	1.01426		SLC5A12	-3.32515	0.000883725	-1.49362		FYN	6.62424	3.49039e-11	1.38282		NPR3	6.22866	4.70431e-10	1.16868
RAC1	3.31769	0.000907644	0.684176		GAS6	3.31891	0.000903702	0.778051		TSC22D1	6.47858	9.25875e-11	1.40488		LUM	-6.18358	6.26657e-10	-3.07453
SLC5A12	-3.27912	0.00104131	-1.26057		ITGB5	3.25472	0.00113505	0.875066		NPR3	6.40894	1.46536e-10	1.34247		EFNB1	6.13127	8.71805e-10	1.0604
PECAM1	3.25162	0.0011475	0.853256		GSN	3.2397	0.00119658	0.591745		AZU1	6.40692	1.48489e-10	0.193464		SLC12A1	-6.11639	9.57182e-10	-2.9198
SOD2	-3.19456	0.00140045	-0.513453		CXCL14	-3.21852	0.00128856	-0.908093		RAC1	6.38627	1.69984e-10	0.837069		RAC1	6.11076	9.91609e-10	0.726906
SPARCL1	-3.16148	0.00156969	-1.33707		GPX1	-3.21712	0.00129486	-0.661272		HSP90AA1	6.38536	1.70994e-10	0.501851		CXCL14	-6.05912	1.36871e-09	-1.36559
RPL34	-3.14582	0.00165623	-0.340658		CALB1	-3.18974	0.00142402	-1.54321		EFNB1	6.27592	3.47568e-10	1.17311		COL1A1	-6.02949	1.64475e-09	-1.74044
CALB1	-3.14034	0.0016875	-1.40578		SPARCL1	-3.17109	0.00151871	-1.33793		LUM	-6.19158	5.95624e-10	-3.14908		PIGR	-5.97804	2.25839e-09	-1.36993
GPX1	-3.09912	0.00194095	-0.552565		RAC1	3.15567	0.0016013	0.567288		SLC12A1	-6.11519	9.64441e-10	-2.89038		CD34	5.95376	2.62045e-09	1.32016
CXCL14	-3.08537	0.00203299	-0.680639		KRT19	-3.15005	0.00163244	-0.794277		COL1A1	-6.05911	1.36874e-09	-1.83513		EPCAM	-5.77365	7.75713e-09	-1.79332
KRT19	-3.01636	0.00255826	-0.627221		PECAM1	3.12759	0.00176246	0.702123		CD34	6.02577	1.68309e-09	1.44553		HSP90B1	5.61104	2.0111e-08	0.587292
DCN	3.00402	0.00266438	0.670625		COL18A1	-3.06164	0.00220127	-0.680202		HSP90B1	5.99851	1.99141e-09	0.697831		TPM2	5.44219	5.26306e-08	0.844423
PIEZO2	2.98416	0.00284362	0.384577		LTB	-2.98801	0.00280798	-0.439054		CXCL14	-5.89289	3.79509e-09	-1.14803		MXRA8	5.38402	7.28393e-08	1.19592
COL18A1	-2.97131	0.00296536	-0.57807		DCN	2.9785	0.0028966	0.621102		PIGR	-5.82523	5.70352e-09	-1.19714		TAGLN	-5.38306	7.32303e-08	-1.32232
FYN	2.97094	0.0029689	1.00904		DUSP5	-2.97067	0.00297154	-0.167168		EPCAM	-5.71236	1.11423e-08	-1.64599		TM4SF1	5.37359	7.71836e-08	1.04245
APP	2.95692	0.00310729	0.599116		FYN	2.89615	0.00377777	0.84823		IL11	5.62876	1.81507e-08	0.378141		CXCL12	-5.35184	8.70632e-08	-1.97555
JUNB	2.89805	0.00375494	0.72745		MEG3	2.81515	0.00487551	0.917111		TPM2	5.53809	3.05791e-08	0.90918		WIF1	5.3153	1.06483e-07	0.262984
ITGA1	2.87281	0.00406833	0.667407		JUNB	2.78081	0.00542241	0.605061		TM4SF1	5.4383	5.37911e-08	1.11706		TYK2	5.23238	1.67341e-07	0.148064
RAMP3	2.87183	0.00408108	0.775377		RAMP3	2.77696	0.00548703	0.65395		AQP1	5.43143	5.59039e-08	1.102		EFNB2	5.20234	1.9679e-07	1.17777
MEG3	2.87172	0.00408247	1.04093		ITGA1	2.7749	0.00552194	0.562818		MXRA8	5.43057	5.61755e-08	1.25709		HSP90AA1	5.19909	2.00269e-07	0.352927
LTB	-2.77115	0.00558579	-0.324542		COL1A1	-2.76638	0.00566832	-0.86691		TAGLN	-5.40364	6.53024e-08	-1.37827		IGHG2	-5.15545	2.53027e-07	-1.14601
COL1A1	-2.75386	0.00588969	-0.842097		TNFRSF18	-2.71413	0.00664498	-0.351004		CXCL12	-5.33149	9.74108e-08	-1.887		AQP1	5.12863	2.91858e-07	0.864094
PLVAP	-2.70436	0.00684359	-1.30163		PLVAP	-2.70096	0.00691407	-1.27991		EFNB2	5.27089	1.35761e-07	1.2752		CHI3L1	5.10467	3.31371e-07	1.37328
GLUL	2.67191	0.00754207	0.715109		APP	2.67707	0.00742681	0.426629		CRYAB	5.16736	2.3742e-07	0.730317		SLC8A1	-5.06513	4.08133e-07	-1.9608
RGS5	-2.63307	0.00846172	-2.08576		RGS5	-2.63365	0.00844719	-2.07037		CHI3L1	5.14332	2.69921e-07	1.46013		EGF	-4.91346	8.94832e-07	-2.35111
TIMP1	2.58786	0.00965737	0.504419		SAA1	-2.6141	0.00894633	-0.301096		SLC8A1	-5.04558	4.52148e-07	-1.83534		KRT19	-4.86277	1.15755e-06	-1.01069
TNFRSF18	-2.5395	0.011101	-0.283315		NEAT1	2.59508	0.00945688	0.172516		HSPB1	5.01755	5.23357e-07	0.2532		GPX1	-4.78834	1.68164e-06	-0.8418
EGF	-2.5154	0.0118896	-1.50139		CLDN4	-2.58995	0.00959913	-0.457534		IGHG2	-5.01169	5.39549e-07	-1.12542		CRYAB	4.77509	1.79625e-06	0.537369
SAT1	-2.48794	0.0128484	-0.807612		GLUL	2.57243	0.0100987	0.607275		EGF	-4.88819	1.01765e-06	-2.17102		SLC5A12	-4.76494	1.88914e-06	-1.45395
NPR1	2.46734	0.0136119	1.46872		SAT1	-2.553	0.0106798	-1.04568		CD9	4.77225	1.82176e-06	0.890902		AQP2	-4.71243	2.44782e-06	-2.22105
CLDN4	-2.4399	0.0146914	-0.355311		EGF	-2.53656	0.0111948	-1.69915		JUNB	4.74519	2.08308e-06	0.605561		RPL37	-4.6611	3.14524e-06	-0.580541
ADGRF5	2.42573	0.0152777	0.876991		TIMP1	2.49153	0.0127193	0.438041		KRT19	-4.7294	2.25183e-06	-0.875008		CD9	4.57441	4.77563e-06	0.741875
MZT2A	-2.41255	0.0158414	-0.159087		NPR1	2.4535	0.0141472	1.35242		SLC5A12	-4.69617	2.65081e-06	-1.28176		NPR1	4.5699	4.87963e-06	1.86267
LGALS1	2.3999	0.0163995	0.344405		CCL15	-2.43792	0.0147719	-0.298683		AQP2	-4.69441	2.67375e-06	-2.11543		ST6GAL1	4.56322	5.03756e-06	0.978233
NPR3	2.32444	0.0201021	0.758008		KRT16	-2.3971	0.0165255	-0.664032		CTNNB1	4.67257	2.97458e-06	0.834369		APOL1	4.53126	5.8633e-06	1.39083
CD59	2.31601	0.0205577	0.542728		ADGRF5	2.38915	0.0168873	0.760954		ST6GAL1	4.65071	3.30801e-06	1.12279		CTNNB1	4.51374	6.36931e-06	0.715074
KRT16	-2.30037	0.0214272	-0.483842		PIGR	-2.34594	0.018979	-0.636051		GSN	4.6028	4.16858e-06	0.820587		JUNB	4.50974	6.49066e-06	0.54426
CEACAM1	2.24122	0.0250116	0.937516		PIEZO2	2.30134	0.0213722	0.230658		GPX1	-4.59843	4.25679e-06	-0.727802		IL32	-4.49175	7.06389e-06	-0.660845
AZGP1	-2.2293	0.0257937	-0.535311		AZGP1	-2.29406	0.0217872	-0.709289		NPR1	4.58633	4.51107e-06	1.94972		GSN	4.49167	7.06656e-06	0.732303
IGFBP7	2.22306	0.0262117	0.156714		KRT7	-2.26351	0.0236043	-0.541646		APOL1	4.54579	5.47291e-06	1.45093		SAT1	-4.28045	1.86519e-05	-1.01978
COL6A2	-2.2197	0.0264393	-0.839572		CRP	-2.26218	0.0236861	-0.120013		RPL37	-4.40684	1.04892e-05	-0.498086		C11ORF96	-4.22168	2.42486e-05	-0.784892
CTNNB1	2.21281	0.0269104	0.666918		VTN	-2.24333	0.0248754	-0.274145		MZT2A	4.33567	1.45315e-05	0.162246		STAT1	4.21328	2.51685e-05	0.936477
PTGIS	2.19049	0.028489	0.643163		COL6A2	-2.23571	0.0253711	-0.882856		STAT1	4.25926	2.05102e-05	0.994974		IL11	4.14463	3.40358e-05	0.239431
CCL15	-2.18601	0.0288152	-0.207199		CD59	2.21992	0.0264242	0.440396		SAT1	-4.24982	2.13938e-05	-0.967853		IGHA1	-4.0813	4.47836e-05	-2.22367
SLC8A1	-2.17348	0.029744	-1.38843		MAML2	-2.21682	0.0266351	-0.28718		IFI27	4.22652	2.37334e-05	0.644804		IFI27	3.98605	6.7182e-05	0.509454
PIGR	-2.16559	0.0303424	-0.397368		LGALS3	-2.19441	0.0282056	-0.850479		IL32	-4.22307	2.40993e-05	-0.5739		FGFR1	3.95507	7.65137e-05	0.988158
LGALS3	-2.15576	0.0311026	-0.746536		CEACAM1	2.19241	0.0283496	0.775514		C11ORF96	-4.1507	3.31464e-05	-0.762604		EZR	3.82984	0.000128226	0.504817
YBX3	2.15449	0.0312014	0.455087		MIF	-2.19239	0.0283514	-0.286717		IGFBP7	4.12697	3.67569e-05	0.162005		RPL34	-3.78226	0.000155414	-0.379845
PDGFRB	2.10464	0.0353227	0.652243		SLC8A1	-2.18956	0.028556	-1.51044		EZR	4.08129	4.47869e-05	0.678171		ITGB5	3.65299	0.000259203	0.80901
HSPA1A	2.09216	0.0364238	0.461415		HSPB1	-2.17388	0.029714	-0.248628		IGHA1	-4.07456	4.6102e-05	-2.23051		PTGES3	3.63096	0.000282371	0.461654
KRT7	-2.08555	0.0370199	-0.364282		NPR3	2.16408	0.0304585	0.564105		FGFR1	4.0193	5.83711e-05	1.08664		VTN	-3.62789	0.000285743	-0.393373
GNLY	2.08528	0.0370438	0.266111		CTNNB1	2.15716	0.0309933	0.564468		TNFRSF12A	3.94284	8.05215e-05	0.238332		COL3A1	-3.61748	0.000297489	-1.21751
IFI27	2.08272	0.0372766	0.431422		WIF1	-2.14682	0.0318078	-0.182101		CX3CL1	3.91066	9.20442e-05	0.57393		FN1	-3.56268	0.000367089	-2.16795
ANXA1	2.08121	0.0374149	0.684023		FKBP11	-2.07218	0.0382485	-0.16719		PTGES3	3.90353	9.48003e-05	0.592448		SOD2	-3.52989	0.000415729	-0.477857
CD9	2.07933	0.0375872	0.453929		IL10	-2.07061	0.0383949	-0.510775		HSP90AB1	3.87233	0.000107799	0.34428		KRT8	-3.52375	0.00042548	-0.621465
LUM	-2.05515	0.0398641	-0.910134		LUM	-2.06157	0.0392484	-0.967638		TUBB	3.78693	0.000152522	0.35588		CX3CL1	3.51865	0.000433741	0.426783
PSAP	2.04049	0.0413011	0.41583		PDGFRB	2.05203	0.040167	0.562142		CRP	3.72049	0.000198838	0.105033		COL18A1	-3.50685	0.000453452	-0.678187
IL10	-2.02781	0.0425798	-0.422416		RPL37	-2.03741	0.0416088	-0.352671		ITGB5	3.70577	0.00021075	0.889516		BMPR2	3.42367	0.000617815	0.913153
COL1A2	-2.01517	0.0438864	-1.11166		ANXA1	2.02388	0.0429827	0.572532		COL3A1	-3.63858	0.000274144	-1.26539		ESAM	3.41309	0.000642315	0.836256
FZD8	2.00898	0.0445388	0.723623		COL1A2	-2.01653	0.0437444	-1.10658		FN1	-3.57297	0.00035296	-2.29457		GLUL	3.40257	0.000667558	0.636993
IFITM1	1.99712	0.0458122	0.294202		SPINK1	-2.0141	0.0439993	-0.429814		GLUL	3.49134	0.000480602	0.696882		WNT10B	-3.32547	0.000882685	-0.663798
IL4R	1.99652	0.0458778	0.541439		PTGIS	2.01198	0.0442224	0.460537		ESAM	3.48445	0.000493141	0.979832		HLA-DRB5	-3.31032	0.000931905	-0.373586
SLC26A7	-1.99585	0.0459507	-1.4837		SLC26A7	-2.0088	0.0445588	-1.60722		BMPR2	3.44416	0.00057284	0.946761		RAMP2	3.26227	0.00110524	0.523869
					IFI27	2.00415	0.045054	0.379462		RAMP2	3.39029	0.000698183	0.59973		PLVAP	-3.24729	0.0011651	-1.20828
					NDRG1	-1.96473	0.0494458	-0.317696		COL18A1	-3.38511	0.000711502	-0.589871		CLDN10	-3.19725	0.00138744	-1.9597
										SOD2	-3.37784	0.000730567	-0.406154		THBS2	-3.18494	0.00144783	-0.179002
										KRT8	-3.36477	0.000766065	-0.49914		SERPINA1	-3.18332	0.00145598	-1.16353
										VTN	-3.33364	0.000857168	-0.320424		TUBB	3.13548	0.00171573	0.24369
										RPL34	-3.31328	0.000922096	-0.297698		LGALS3	-3.12963	0.00175024	-1.077
										PLVAP	-3.23958	0.00119704	-1.18915		HSP90AB1	3.10825	0.00188202	0.212613
										WNT10B	-3.2224	0.00127121	-0.515682		RAMP3	3.05436	0.00225543	0.666937
										CLDN10	-3.18262	0.00145948	-1.83117		RAMP1	-3.01382	0.0025798	-0.200906
										CALD1	3.15613	0.00159875	0.454753		LYZ	-3.01248	0.00259125	-1.48755
										RAMP3	3.15174	0.00162299	0.789261		CALD1	2.97426	0.00293692	0.363646
										SERPINA1	-3.13822	0.00169975	-0.964635		HLA-DRB1	-2.93193	0.00336862	-0.629028
										LGALS3	-3.11049	0.00186779	-1.04482		COL1A2	-2.92877	0.00340303	-1.61816
										FKBP11	3.0549	0.00225136	0.177373		HLA-DRA	-2.88988	0.00385388	-0.653422
										LYZ	-3.017	0.00255288	-1.57981		LRP2	-2.85584	0.00429229	-0.875056
										CD164	2.94711	0.00320763	0.645336		CD164	2.81711	0.00484573	0.516588
										COL1A2	-2.92239	0.00347351	-1.56906		HSPB1	2.81517	0.00487513	0.101507
										HLA-DRB5	-2.88602	0.00390143	-0.303981		HLA-DPB1	-2.80942	0.00496304	-1.0714
										HLA-DRB1	-2.86104	0.00422255	-0.588719		MT1X	-2.77731	0.00548113	-0.665479
										HLA-DRA	-2.83203	0.00462537	-0.628554		QRFPR	-2.777	0.00548629	-0.730065
										ICAM2	2.79997	0.00511073	0.955678		ICAM2	2.77138	0.00558196	0.877769
										ZFP36	2.79979	0.00511364	0.431752		BMP7	2.76721	0.00565379	1.56289
										HLA-DPB1	-2.79592	0.00517523	-1.04159		KRT7	-2.74268	0.00609405	-0.496974
										BMP7	2.77813	0.00546735	1.7018		IL17RB	-2.73871	0.00616799	-0.821874
										LRP2	-2.77407	0.00553599	-0.642479		ZFP36	2.72852	0.00636199	0.384677
										H4C3	2.77021	0.00560198	0.411453		ERBB2	-2.72661	0.00639882	-0.424972
										QRFPR	-2.73279	0.00627997	-0.636353		GSTP1	-2.6754	0.00746397	-0.468042
										FGF9	2.67219	0.00753584	0.427206		CD74	-2.63958	0.00830086	-0.35429
										IL17RB	-2.65264	0.0079865	-0.641906		C1QA	-2.61721	0.00886516	-0.591437
										MT1X	-2.63966	0.00829897	-0.528665		MMP2	-2.59788	0.00938022	-1.12565
										ADGRF5	2.63795	0.00834081	0.814981		ADGRF5	2.59687	0.00940781	0.714249
										BMP2	2.59596	0.0094328	1.10521		BMP2	2.56942	0.0101868	0.990027
										MMP2	-2.57978	0.0098863	-0.999567		COL6A1	-2.56877	0.0102059	-0.734397
										ERBB2	-2.56259	0.0103894	-0.329264		GDF15	-2.55026	0.0107644	-0.873406
										C1QA	-2.54719	0.0108594	-0.556068		AZU1	2.52447	0.0115873	0.0589437
										GDF15	-2.51705	0.0118341	-0.760205		HLA-DPA1	-2.52199	0.0116693	-0.543319
										MTRNR2L1	2.51685	0.0118408	-0.000881822		CD47	2.49095	0.0127403	0.812622
										CD47	2.51449	0.0119205	0.891839		H4C3	2.48244	0.0130485	0.285911
										COL6A1	-2.51435	0.011925	-0.611989		IGFBP7	2.46808	0.0135842	0.0570261
										CDKN1A	2.49379	0.0126386	0.518152		CCL3L3	-2.44262	0.0145811	-0.506218
										KRT7	-2.463	0.013778	-0.325881		PTGDR2	-2.40575	0.0161394	-0.199735
										HLA-DPA1	-2.44915	0.0143195	-0.51519		ACVRL1	2.40162	0.0163229	0.776682
										ACVRL1	2.44352	0.0145446	0.878177		BGN	-2.3986	0.0164577	-0.566115
										YES1	2.39881	0.0164483	0.856927		CDKN1A	2.38574	0.0170446	0.429282
										CCL3L3	-2.35199	0.0186732	-0.376377		FGF9	2.37209	0.0176879	0.28298
										GSTP1	-2.35035	0.0187558	-0.281697		YES1	2.34254	0.019153	0.707897
										BGN	-2.29732	0.0216004	-0.45707		MIF	-2.33189	0.0197067	-0.250498
										HAVCR1	-2.26982	0.0232184	-0.980009		S100A10	-2.31879	0.0204065	-0.537208
										FZD4	2.26681	0.023402	0.548923		HAVCR1	-2.30622	0.0210981	-1.22581
										CD74	-2.25443	0.0241692	-0.295614		COL9A2	-2.28284	0.0224399	-0.196513
										C1QB	-2.25401	0.0241953	-1.27614		GNLY	-2.28198	0.0224906	-0.258847
										TEK	2.23393	0.0254878	0.86898		KITLG	-2.27767	0.022746	-0.948464
										KITLG	-2.23028	0.0257289	-0.727215		HLA-DQB1	-2.26724	0.0233758	-0.24122
										SMAD2	2.22947	0.0257826	0.631669		MGP	-2.26495	0.0235155	-0.448583
										IFITM1	2.21586	0.0267013	0.274189		CLDN4	-2.26122	0.0237454	-0.32802
										COL4A5	2.18751	0.0287053	1.07343		C1QB	-2.25577	0.0240852	-1.2488
										PTK2	2.16669	0.0302587	0.78022		SMO	-2.23895	0.0251588	-0.310073
										S100A10	-2.16548	0.0303511	-0.339426		KRT18	-2.20716	0.0273028	-0.426859
										CCL5	-2.13078	0.0331072	-0.487896		TEK	2.17811	0.029398	0.711153
										COL6A3	-2.12829	0.0333133	-1.29483		KRT17	-2.17787	0.0294159	-0.430877
										COTL1	-2.12324	0.0337339	-0.498993		COL4A5	2.17334	0.0297547	0.976677
										MGP	-2.11384	0.0345287	-0.387993		COTL1	-2.16759	0.03019	-0.621549
										HLA-DQA1	-2.10224	0.0355319	-0.633916		SMAD2	2.16679	0.0302507	0.548022
										RPS4Y1	-2.09512	0.0361608	-0.82988		CCL5	-2.15975	0.0307921	-0.503953
										CSF1R	-2.08456	0.0371095	-1.01989		COL6A3	-2.13505	0.032757	-1.34422
										KRT18	-2.079	0.0376171	-0.318299		PTK2	2.12188	0.0338477	0.644282
										ADGRG1	-2.04431	0.0409225	-0.839602		RPS4Y1	-2.12088	0.033932	-0.985572
										IL1RAP	2.02825	0.0425348	1.01158		CCL21	-2.10665	0.0351482	-0.378079
										EGFR	-2.0251	0.0428572	-0.530181		HLA-DQA1	-2.10178	0.0355723	-0.616275
										KRT17	-2.02025	0.0433576	-0.31298		CSF1R	-2.09303	0.0363465	-1.04322
										HLA-DQB1	-2.01109	0.0443155	-0.144961		FZD4	2.0904	0.0365821	0.40058
										CD68	-1.98359	0.047302	-0.411605		DDC	-2.073	0.0381727	-0.360286
										SPARCL1	-1.97107	0.0487163	-0.874916		ADGRG1	-2.0702	0.0384337	-1.01787
										CCL21	-1.96311	0.0496331	-0.314649		EGFR	-2.04762	0.0405977	-0.595294
															MMP7	-2.03786	0.0415641	-0.537349
															CD68	-2.03131	0.0422231	-0.485341
															IL1RAP	2.02804	0.042556	0.997007
															DDR1	-1.99986	0.0455157	-0.527032
															C1QC	-1.99328	0.0462307	-0.376187
															SPARCL1	-1.96609	0.0492886	-0.846126
